# The SARS-CoV-2 RNA interactome

**DOI:** 10.1101/2020.11.02.364497

**Authors:** Sungyul Lee, Young-suk Lee, Yeon Choi, Ahyeon Son, Youngran Park, Kyung-Min Lee, Jeesoo Kim, Jong-Seo Kim, V. Narry Kim

## Abstract

SARS-CoV-2 is an RNA virus whose success as a pathogen relies on its ability to repurpose host RNA-binding proteins (RBPs) to form its own RNA interactome. Here, we developed and applied a robust ribonucleoprotein capture protocol to uncover the SARS-CoV-2 RNA interactome. We report 109 host factors that directly bind to SARS-CoV-2 RNAs including general antiviral factors such as ZC3HAV1, TRIM25, and PARP12. Applying RNP capture on another coronavirus HCoV-OC43 revealed evolutionarily conserved interactions between viral RNAs and host proteins. Network and transcriptome analyses delineated antiviral RBPs stimulated by JAK-STAT signaling and proviral RBPs responsible for hijacking multiple steps of the mRNA life cycle. By knockdown experiments, we further found that these viral-RNA-interacting RBPs act against or in favor of SARS-CoV-2. Overall, this study provides a comprehensive list of RBPs regulating coronaviral replication and opens new avenues for therapeutic interventions.
