## Supplemental Tables for "The SARS-CoV-2 RNA interactome": TableS2_Related to Figure 1C and S1C_SARS-CoV-2-RNA-binding.xlsx

### Sheet: SARS2-gRNA-over-noprobe
Protein IDs	vervet.uniprot	gname	species	target	background	adj.p	vervet.gname	human.gname
ncbi|YP_009724397.2|NCAP_SARS2	YP_009724397.2	N	SARS2	680	27	1.0E-470	NA	NA
A0A0D9RB84	A0A0D9RB84	KHSRP	CHLSB	128	1	4.23882e-174	KHSRP	KHSRP
A0A0D9RNX3;A0A0D9QYM4	A0A0D9RNX3	HNRNPA2B1	CHLSB	116	1	3.85771e-153	NA	HNRNPA2B1
A0A0D9RJZ5	A0A0D9RJZ5	PTBP1	CHLSB	108	1	1.79725e-139	PTBP1	PTBP1
A0A0D9RQH8	A0A0D9RQH8	FUBP3	CHLSB	94	1	4.61929e-116	FUBP3	FUBP3
A0A0D9RVK4	A0A0D9RVK4	HNRNPC	CHLSB	109	2	3.62498e-109	HNRNPC	HNRNPC
A0A0D9R7T1	A0A0D9R7T1	HNRNPH1	CHLSB	78	1	1.85132e-90	HNRNPH1	HNRNPH1
A0A0D9R723;A0A0D9S7B8;A0A0D9RBI2	A0A0D9R723	ELAVL1	CHLSB	77	1	5.95119e-89	ELAVL1	ELAVL1
A0A0D9RXQ9	A0A0D9RXQ9	SYNCRIP	CHLSB	76	1	1.91859e-87	SYNCRIP	SYNCRIP
A0A0D9R8Y5;A0A0D9SAK7	A0A0D9R8Y5	CNBP*	CHLSB	74	1	2.18402e-84	CNBP	CNBP
A0A0D9R6L1	A0A0D9R6L1	HNRNPM	CHLSB	71	1	8.07618e-80	HNRNPM	HNRNPM
A0A0D9RFM7;A0A0D9S9D4;A0A0D9SAT6;A0A0D9SE27;A0A0D9RII9;A0A0D9S9N5;A0A0D9SBR4;A0A0D9SCA5;A0A0D9RFI2;A0A0D9SBT1;A0A0D9SBK0;A0A0D9QUP6;A0A0D9SAV2	A0A0D9RFM7	RPS2	CHLSB	69	1	8.17056e-77	RPS2	RPS2
A0A0D9R2V4	A0A0D9R2V4	NCL	CHLSB	117	5	9.97933e-77	NCL	NCL
A0A0D9QZF1;A0A0D9S940;A0A0D9SBB0;A0A0D9SED0;A0A0D9RCV5;A0A0D9SC01	A0A0D9QZF1	HNRNPA1	CHLSB	97	3	1.46274e-76	HNRNPA1	HNRNPA1
A0A0D9RKP7	A0A0D9RKP7	LRPPRC*	CHLSB	109	5	1.47305e-68	LRPPRC*	LRPPRC
A0A0D9RPE9;A0A0D9RQM1;A0A0D9R241	A0A0D9RPE9	HNRNPA3	CHLSB	59	1	4.11103e-62	HNRNPA3	HNRNPA3
A0A0D9REQ6	A0A0D9REQ6	G3BP1	CHLSB	56	1	7.49671e-58	G3BP1	G3BP1
A0A0D9RKW3	A0A0D9RKW3	MATR3*	CHLSB	56	1	7.49671e-58	NA	MATR3
A0A0D9R5A7;A0A0D9R7Z4	A0A0D9R5A7	HNRNPK*	CHLSB	55	1	1.87813e-56	HNRNPK*	HNRNPK
A0A0D9RA32	A0A0D9RA32	HNRNPU	CHLSB	75	3	8.08322e-52	HNRNPU	HNRNPU
A0A0D9S7U2	A0A0D9S7U2	SFPQ	CHLSB	50	1	1.67173e-49	SFPQ	SFPQ
A0A0D9S1G6;A0A0D9SC75	A0A0D9S1G6	RPS3A	CHLSB	48	1	8.74783e-47	RPS3A	RPS3A
A0A0D9S3H8;A0A0D9R8E2	A0A0D9S3H8	HNRNPAB*	CHLSB	44	1	1.96448e-41	HNRNPAB*	HNRNPAB
A0A0D9QVC3	A0A0D9QVC3	HNRNPL	CHLSB	43	1	3.92629e-40	HNRNPL	HNRNPL
A0A0D9R8L5;A0A0D9RHD7	A0A0D9R8L5	YBX3	CHLSB	41	1	1.53143e-37	YBX3	YBX3
A0A0D9QWR4	A0A0D9QWR4	HNRNPD	CHLSB	37	1	1.57981e-32	HNRNPD	HNRNPD
A0A0D9R403	A0A0D9R403	FAM120A	CHLSB	37	1	1.57981e-32	FAM120A	FAM120A
A0A0D9RG28	A0A0D9RG28	NONO*	CHLSB	37	1	1.57981e-32	NONO*	NONO
A0A0D9S679	A0A0D9S679	CSDE1	CHLSB	37	1	1.57981e-32	CSDE1	CSDE1
A0A0D9S7K7	A0A0D9S7K7	YBX1	CHLSB	37	1	1.57981e-32	YBX1	YBX1
A0A0D9S3T6;A0A0D9RW83;A0A0D9S9S6	A0A0D9S3T6	RPS11	CHLSB	35	1	4.6131e-30	RPS11	RPS11
A0A0D9RI90	A0A0D9RI90	RALY	CHLSB	33	1	1.20829e-27	RALY	RALY
A0A0D9QVI6	A0A0D9QVI6	DDX5	CHLSB	32	1	1.69155e-26	DDX5	DDX5
A0A0D9RNG4	A0A0D9RNG4	IGF2BP2	CHLSB	32	1	1.69155e-26	IGF2BP2	IGF2BP2
A0A0D9S6X7	A0A0D9S6X7	FUBP1	CHLSB	32	1	1.69155e-26	FUBP1	FUBP1
A0A0D9S897	A0A0D9S897	HNRNPR	CHLSB	32	1	1.69155e-26	HNRNPR	HNRNPR
A0A0D9QZI9;A0A0D9SE37	A0A0D9QZI9	RPL18A	CHLSB	31	1	2.38685e-25	RPL18A	RPL18A
A0A0D9R833	A0A0D9R833	ZC3HAV1	CHLSB	31	1	2.38685e-25	ZC3HAV1	ZC3HAV1
A0A0D9REA3	A0A0D9REA3	MRPL13	CHLSB	31	1	2.38685e-25	MRPL13	MRPL13
A0A0D9RHW7;A0A0D9RP12;A0A0D9SAN7	A0A0D9RHW7	PABPC1	CHLSB	29	1	4.95377e-23	PABPC1	PABPC1
A0A0D9QWR3	A0A0D9QWR3	HNRNPDL	CHLSB	28	1	6.55673e-22	HNRNPDL	HNRNPDL
A0A0D9S8N2;A0A0D9SCQ7	A0A0D9S8N2	TARDBP*	CHLSB	28	1	6.55673e-22	NA	TARDBP
A0A0D9R787;A0A0D9R535;A0A0D9SDK4	A0A0D9R787	RPL8	CHLSB	66	7	9.4244e-22	RPL8	RPL8
A0A0D9QXD5	A0A0D9QXD5	G3BP2	CHLSB	26	1	1.0666e-19	G3BP2	G3BP2
A0A0D9S6D9	A0A0D9S6D9	RPS5	CHLSB	26	1	1.0666e-19	RPS5	RPS5
A0A0D9S020	A0A0D9S020	EIF4H	CHLSB	25	1	1.30539e-18	EIF4H	EIF4H
A0A0D9R2U6	A0A0D9R2U6	DDX17	CHLSB	24	1	1.47655e-17	DDX17	DDX17
A0A0D9RGJ5	A0A0D9RGJ5	RPS14	CHLSB	24	1	1.47655e-17	RPS14	RPS14
A0A0D9SDY5;A0A0D9S8T4	A0A0D9SDY5	RPL22	CHLSB	24	1	1.47655e-17	RPL22	RPL22
A0A0D9R5E6	A0A0D9R5E6	HNRNPH3	CHLSB	23	1	1.55249e-16	HNRNPH3	HNRNPH3
A0A0D9RGN3	A0A0D9RGN3	MRPL2	CHLSB	23	1	1.55249e-16	MRPL2	MRPL2
A0A0D9RIR4	A0A0D9RIR4	PTBP3	CHLSB	23	1	1.55249e-16	PTBP3	PTBP3
A0A0D9RQ30	A0A0D9RQ30	RPS20*	CHLSB	23	1	1.55249e-16	RPS20	RPS20
ncbi|YP_009725297.1|NSP1_SARS2	YP_009725297.1	nsp1	SARS2	23	1	1.55249e-16	NA	NA
A0A0D9RIM7	A0A0D9RIM7	SRSF7	CHLSB	21	1	1.80862e-14	SRSF7	SRSF7
A0A0D9R0F6;A0A0D9RLS7	A0A0D9R0F6	CELF1	CHLSB	20	1	1.7204e-13	CELF1	CELF1
A0A0D9R790	A0A0D9R790	MRPL11	CHLSB	20	1	1.7204e-13	MRPL11	MRPL11
A0A0D9RC52	A0A0D9RC52	SAFB	CHLSB	20	1	1.7204e-13	SAFB	SAFB
A0A0D9S4M9	A0A0D9S4M9	ALYREF	CHLSB	20	1	1.7204e-13	ALYREF	ALYREF
A0A0D9R5W1	A0A0D9R5W1	MRPL44	CHLSB	19	1	1.54531e-12	MRPL44	MRPL44
A0A0D9RDB1	A0A0D9RDB1	MYEF2	CHLSB	19	1	1.54531e-12	MYEF2	MYEF2
A0A0D9RHP8;A0A0D9R646	A0A0D9RHP8	MBNL1	CHLSB	19	1	1.54531e-12	MBNL1	MBNL1
A0A0D9S7Y1;A0A0D9RLY1	A0A0D9S7Y1	KHDRBS1	CHLSB	19	1	1.54531e-12	KHDRBS1	KHDRBS1
A0A0D9SC26;A0A0D9RHW3	A0A0D9SC26	RPL17*	CHLSB	19	1	1.54531e-12	RPL17*	RPL17
A0A0D9S7H2	A0A0D9S7H2	RPS8	CHLSB	41	5	2.97772e-12	RPS8	RPS8
A0A0D9RMB4;A0A0D9QUU0	A0A0D9RMB4	RPL7*	CHLSB	25	2	7.66714e-12	RPL7*	RPL7
A0A0D9RFF7;A0A0D9SDM5;A0A0D9S0E5;A0A0D9S0D6;A0A0D9RP67	A0A0D9RFF7	RPS4*	CHLSB	18	1	1.31161e-11	RPS4X	RPS4X
A0A0D9RLC1	A0A0D9RLC1	RBM3	CHLSB	18	1	1.31161e-11	RBM3	RBM3
A0A0D9RWG7	A0A0D9RWG7	RPL14*	CHLSB	18	1	1.31161e-11	RPL14*	RPL14
A0A0D9S6R4;A0A0D9SAE6	A0A0D9S6R4	RPL5*	CHLSB	18	1	1.31161e-11	RPL5	RPL5
A0A0D9R4I5	A0A0D9R4I5	SF1	CHLSB	17	1	1.09476e-10	SF1	SF1
A0A0D9RAL5;A0A0D9SD08	A0A0D9RAL5	RPS6	CHLSB	17	1	1.09476e-10	RPS6	RPS6
A0A0D9RNA2;A0A0D9RUN2	A0A0D9RNA2	DDX3X	CHLSB	17	1	1.09476e-10	DDX3X	DDX3X
A0A0D9S713	A0A0D9S713	SERBP1	CHLSB	17	1	1.09476e-10	SERBP1	SERBP1
A0A0D9RCS8	A0A0D9RCS8	SND1	CHLSB	16	1	8.36568e-10	SND1	SND1
A0A0D9RD33	A0A0D9RD33	SRSF3	CHLSB	16	1	8.36568e-10	SRSF3	SRSF3
A0A0D9RH50	A0A0D9RH50	SLIRP	CHLSB	16	1	8.36568e-10	SLIRP	SLIRP
A0A0D9RJE1	A0A0D9RJE1	DHX9	CHLSB	16	1	8.36568e-10	DHX9	DHX9
A0A0D9S6D8	A0A0D9S6D8	MOV10	CHLSB	16	1	8.36568e-10	MOV10	MOV10
A0A0D9SA63	A0A0D9SA63	RPL35*	CHLSB	16	1	8.36568e-10	RPL35*	RPL35
ncbi|YP_009725307.1|NSP12_SARS2	YP_009725307.1	nsp12	SARS2	16	1	8.36568e-10	NA	NA
A0A0D9QZB7	A0A0D9QZB7	MRPL27	CHLSB	15	1	6.22905e-09	MRPL27	MRPL27
A0A0D9R1R4	A0A0D9R1R4	RPL24	CHLSB	15	1	6.22905e-09	RPL24	RPL24
A0A0D9R3S5	A0A0D9R3S5	ILF3	CHLSB	15	1	6.22905e-09	ILF3	ILF3
A0A0D9RG34	A0A0D9RG34	NONO*	CHLSB	15	1	6.22905e-09	NONO*	NONO
A0A0D9S9H0	A0A0D9S9H0	PURA	CHLSB	15	1	6.22905e-09	PURA	PURA
A0A0D9QXT8	A0A0D9QXT8	GRSF1	CHLSB	14	1	4.28984e-08	GRSF1	GRSF1
A0A0D9R6X7	A0A0D9R6X7	SSBP1	CHLSB	14	1	4.28984e-08	SSBP1	SSBP1
A0A0D9RNH2;A0A0D9S801	A0A0D9RNH2	SRSF6	CHLSB	14	1	4.28984e-08	SRSF6	SRSF6
A0A0D9RTU4	A0A0D9RTU4	MAP4*	CHLSB	14	1	4.28984e-08	MAP4*	MAP4
A0A0D9S8U1	A0A0D9S8U1	LRRC47	CHLSB	14	1	4.28984e-08	LRRC47	LRRC47
A0A0D9SCE0	A0A0D9SCE0	RPL21*	CHLSB	14	1	4.28984e-08	RPL21*	RPL21
A0A0D9SE18	A0A0D9SE18	RPL3*	CHLSB	14	1	4.28984e-08	RPL3*	RPL3
A0A0D9RN36;A0A0D9R6U8;A0A0D9RZ53	A0A0D9RN36	RPL29*	CHLSB	32	5	1.79245e-07	NA	RPL29
A0A0D9RBD8;A0A0D9RD32	A0A0D9RBD8	NPM1	CHLSB	13	1	2.78863e-07	NPM1	NPM1
A0A0D9RI73	A0A0D9RI73	DAZAP1	CHLSB	13	1	2.78863e-07	DAZAP1	DAZAP1
A0A0D9RI76	A0A0D9RI76	MRPS18A	CHLSB	13	1	2.78863e-07	MRPS18A	MRPS18A
A0A0D9RNI1	A0A0D9RNI1	TRA2B	CHLSB	13	1	2.78863e-07	TRA2B	TRA2B
A0A0D9RQA3	A0A0D9RQA3	MRPL15	CHLSB	13	1	2.78863e-07	MRPL15	MRPL15
A0A0D9RTV5	A0A0D9RTV5	DHX30	CHLSB	13	1	2.78863e-07	DHX30	DHX30
A0A0D9QZS8	A0A0D9QZS8	MRPL43	CHLSB	12	1	1.62664e-06	MRPL43	MRPL43
A0A0D9RAB6	A0A0D9RAB6	RPS24*	CHLSB	12	1	1.62664e-06	RPS24*	RPS24
A0A0D9RIJ2	A0A0D9RIJ2	CIRBP	CHLSB	12	1	1.62664e-06	CIRBP	CIRBP
A0A0D9RK55	A0A0D9RK55	MRPL28	CHLSB	12	1	1.62664e-06	MRPL28	MRPL28
A0A0D9RQZ1;A0A0D9SC62	A0A0D9RQZ1	RPS23	CHLSB	12	1	1.62664e-06	RPS23	RPS23
A0A0D9RU12	A0A0D9RU12	PABPN1	CHLSB	12	1	1.62664e-06	PABPN1	PABPN1
A0A0D9RWW2;A0A0D9S1P7;A0A0D9R3W9	A0A0D9RWW2	RBM47	CHLSB	12	1	1.62664e-06	RBM47	RBM47
A0A0D9S9G6	A0A0D9S9G6	HNRNPA0	CHLSB	12	1	1.62664e-06	HNRNPA0	HNRNPA0
A0A0D9S9I2;A0A0D9R3P2	A0A0D9S9I2	RPS7*	CHLSB	12	1	1.62664e-06	RPS7*	RPS7
A0A0D9SCC6;A0A0D9S5M6	A0A0D9SCC6	ILF2*	CHLSB	12	1	1.62664e-06	ILF2*	ILF2
A0A0D9SCR9	A0A0D9SCR9	RPL31*	CHLSB	12	1	1.62664e-06	RPL31*	RPL31
ncbi|YP_009724390.1|SPIKE_SARS2	YP_009724390.1	S	SARS2	12	1	1.62664e-06	NA	NA
ncbi|YP_009724393.1|VME1_SARS2	YP_009724393.1	M	SARS2	36	7	4.89858e-06	NA	NA
A0A0D9R014	A0A0D9R014	SRSF1*	CHLSB	11	1	9.54467e-06	SRSF1	SRSF1
A0A0D9RT27	A0A0D9RT27	RBMS1	CHLSB	11	1	9.54467e-06	RBMS1	RBMS1
A0A0D9SE44	A0A0D9SE44	RPS26*	CHLSB	11	1	9.54467e-06	RPS26*	RPS26
A0A0D9R0F2	A0A0D9R0F2	HDLBP	CHLSB	23	4	4.20511e-05	HDLBP	HDLBP
A0A0D9REP7	A0A0D9REP7	EEF2	CHLSB	19	3	4.94074e-05	EEF2	EEF2
A0A0D9QXH3	A0A0D9QXH3	TIAL1	CHLSB	10	1	5.02038e-05	TIAL1	TIAL1
A0A0D9R0F3	A0A0D9R0F3	XRCC6	CHLSB	10	1	5.02038e-05	XRCC6	XRCC6
A0A0D9R6B6	A0A0D9R6B6	EIF3D EIF3S7	CHLSB	10	1	5.02038e-05	EIF3D	EIF3D
A0A0D9RXB8	A0A0D9RXB8	PCBP2*	CHLSB	10	1	5.02038e-05	PCBP2*	PCBP2
A0A0D9S7P0	A0A0D9S7P0	PABPC4	CHLSB	10	1	5.02038e-05	PABPC4	PABPC4
A0A0D9SAS2;A0A0D9S602	A0A0D9SAS2	RPL28*	CHLSB	10	1	5.02038e-05	RPL28*	RPL28
A0A0D9QXG7	A0A0D9QXG7	MRPS7	CHLSB	9	1	0.000241963	MRPS7	MRPS7
A0A0D9R1V9	A0A0D9R1V9	ATXN2L	CHLSB	9	1	0.000241963	ATXN2L	ATXN2L
A0A0D9R7E8	A0A0D9R7E8	PARP12	CHLSB	9	1	0.000241963	PARP12	PARP12
A0A0D9R7L9	A0A0D9R7L9	RBM14*	CHLSB	9	1	0.000241963	RBM14*	RBM14
A0A0D9RBS5	A0A0D9RBS5	EWSR1	CHLSB	9	1	0.000241963	EWSR1	EWSR1
A0A0D9RL59	A0A0D9RL59	FXR1	CHLSB	9	1	0.000241963	FXR1	FXR1
A0A0D9S773	A0A0D9S773	MRPL37	CHLSB	9	1	0.000241963	MRPL37	MRPL37
A0A0D9SAB7	A0A0D9SAB7	RPL5*	CHLSB	9	1	0.000241963	RPL5*	RPL5
A0A0D9SCL8;A0A0D9SCL5;A0A0D9SCK4;A0A0D9SCK2;A0A0D9SCK0;A0A0D9SCJ7;A0A0D9SA87;A0A0D9SA85;A0A0D9R6C1;A0A0D9SCK8;A0A0D9SCK7;A0A0D9SA35;A0A0D9SA34;A0A0D9SCM2	A0A0D9SCL8	HIST1H2BB	CHLSB	9	1	0.000241963	H2BC3	H2BC3
A0A0D9RL86	A0A0D9RL86	RPL4*	CHLSB	36	9	0.000721822	RPL4*	RPL4
A0A0D9R5N6	A0A0D9R5N6	FAU	CHLSB	8	1	0.00106924	FAU	FAU
A0A0D9RC61	A0A0D9RC61	SAFB2	CHLSB	8	1	0.00106924	SAFB2	SAFB2
A0A0D9RJV6	A0A0D9RJV6	RPL22L1	CHLSB	8	1	0.00106924	RPL22L1	RPL22L1
A0A0D9RNC9;A0A0D9S3X2	A0A0D9RNC9	IGF2BP3	CHLSB	8	1	0.00106924	IGF2BP3	IGF2BP3
A0A0D9RXV6	A0A0D9RXV6	MRPS5	CHLSB	8	1	0.00106924	MRPS5	MRPS5
A0A0D9S0E1	A0A0D9S0E1	DDX3Y	CHLSB	8	1	0.00106924	DDX3Y	DDX3Y
A0A0D9SDL6;A0A0D9S9A8	A0A0D9SDL6	RPS17*	CHLSB	8	1	0.00106924	RPS17*	RPS17
ncbi|YP_009725305.1|NSP9_SARS2	YP_009725305.1	nsp9	SARS2	8	1	0.00106924	NA	NA
A0A0D9QYJ1	A0A0D9QYJ1	SRSF2	CHLSB	12	2	0.00143711	SRSF2	SRSF2
A0A0D9SDL0	A0A0D9SDL0	PCBP1	CHLSB	12	2	0.00143711	PCBP1	PCBP1
A0A0D9QV93	A0A0D9QV93	RPS3	CHLSB	7	1	0.00400109	RPS3	RPS3
A0A0D9QYW2	A0A0D9QYW2	PA2G4*	CHLSB	7	1	0.00400109	PA2G4	PA2G4
A0A0D9QZT6;A0A0D9R6B5;A0A0D9RP71	A0A0D9QZT6	EIF4B	CHLSB	7	1	0.00400109	EIF4B	EIF4B
A0A0D9R949	A0A0D9R949	PUF60	CHLSB	7	1	0.00400109	PUF60	PUF60
A0A0D9RDI7;A0A0D9RB23	A0A0D9RDI7	RPL26	CHLSB	7	1	0.00400109	RPL26	RPL26
A0A0D9RDL0	A0A0D9RDL0	RPUSD3	CHLSB	7	1	0.00400109	RPUSD3	RPUSD3
A0A0D9RDR4;A0A0D9RIU6	A0A0D9RDR4	GAPDH*	CHLSB	7	1	0.00400109	NA	GAPDH
A0A0D9RHG5;A0A0D9R4G1	A0A0D9RHG5	FAM98A*	CHLSB	7	1	0.00400109	FAM98A*	FAM98A
A0A0D9RIV1	A0A0D9RIV1	RPL30	CHLSB	7	1	0.00400109	RPL30	RPL30
A0A0D9RY63	A0A0D9RY63	MBNL2	CHLSB	7	1	0.00400109	MBNL2	MBNL2
A0A0D9RZS5	A0A0D9RZS5	PSPC1	CHLSB	7	1	0.00400109	PSPC1	PSPC1
A0A0D9S618	A0A0D9S618	U2AF2	CHLSB	7	1	0.00400109	U2AF2	U2AF2
A0A0D9S7S6	A0A0D9S7S6	THRAP3	CHLSB	7	1	0.00400109	THRAP3	THRAP3
A0A0D9S913	A0A0D9S913	RPS27*	CHLSB	7	1	0.00400109	RPS27*	RPS27
A0A0D9SAG1;A0A0D9S9Z6;A0A0D9R464	A0A0D9SAG1	RPL23A*	CHLSB	7	1	0.00400109	RPL23A*	RPL23A
A0A0D9SBN8	A0A0D9SBN8	RPS9*	CHLSB	7	1	0.00400109	RPS9*	RPS9
A0A0D9SBZ3;A0A0D9SBL0;A0A0D9RN23	A0A0D9SBZ3	RPL6*	CHLSB	7	1	0.00400109	RPL6*	RPL6
A0A0D9SDR8;A0A0D9S3E8	A0A0D9SDR8	RPL23*	CHLSB	7	1	0.00400109	RPL23*	RPL23
A0A0D9S9I8	A0A0D9S9I8	RPL13*	CHLSB	14	3	0.00654962	RPL13*	RPL13
A0A0D9RE27	A0A0D9RE27	PPP1CB	CHLSB	17	4	0.00806097	PPP1CB	PPP1CB
A0A0D9R2G8	A0A0D9R2G8	GADD45GIP1	CHLSB	6	1	0.0138445	GADD45GIP1	GADD45GIP1
A0A0D9R300	A0A0D9R300	HNRNPUL2*	CHLSB	6	1	0.0138445	NA	HNRNPUL2
A0A0D9R4U0	A0A0D9R4U0	MRPL4	CHLSB	6	1	0.0138445	MRPL4	MRPL4
A0A0D9R508	A0A0D9R508	SHFL	CHLSB	6	1	0.0138445	SHFL	SHFL
A0A0D9R7C2	A0A0D9R7C2	RSL1D1	CHLSB	6	1	0.0138445	RSL1D1	RSL1D1
A0A0D9R7L4	A0A0D9R7L4	RTCB	CHLSB	6	1	0.0138445	RTCB	RTCB
A0A0D9RIK4	A0A0D9RIK4	QKI	CHLSB	6	1	0.0138445	QKI	QKI
A0A0D9RNK1	A0A0D9RNK1	TRA2A	CHLSB	6	1	0.0138445	TRA2A	TRA2A
A0A0D9S4J2	A0A0D9S4J2	SRSF9	CHLSB	6	1	0.0138445	SRSF9	SRSF9
A0A0D9S7Z5	A0A0D9S7Z5	PUM1	CHLSB	6	1	0.0138445	PUM1	PUM1
A0A0D9SA22;A0A0D9SBQ3;A0A0D9QY00	A0A0D9SA22	RPSA	CHLSB	6	1	0.0138445	RPSA	RPSA
A0A0D9SAF5	A0A0D9SAF5	HNRNPA1L2*	CHLSB	6	1	0.0138445	HNRNPA1L2*	HNRNPA1L2
A0A0D9SBP6	A0A0D9SBP6	MARS2	CHLSB	6	1	0.0138445	MARS2	MARS2
A0A0D9SDA4;A0A0D9R7Y9	A0A0D9SDA4	RBMX*	CHLSB	6	1	0.0138445	NA	RBMXL2
CON__P35908;CON__P35908v2;A0A0D9R016;A0A0D9QZW2;CON__Q8VED5;CON__Q5XKE5;CON__O95678;A0A0D9R0A1;CON__Q3TTY5	CON__P35908	NA	NA	6	1	0.0138445	NA	NA
A0A0D9RJU1	A0A0D9RJU1	VIM	CHLSB	16	4	0.0158699	VIM	VIM
A0A0D9QWP9;A0A0D9SD24	A0A0D9QWP9	RPL27A*	CHLSB	18	5	0.030728	RPL27A	RPL27A
A0A0D9QUW2	A0A0D9QUW2	FBL	CHLSB	5	1	0.0423289	FBL	FBL
A0A0D9QZK8	A0A0D9QZK8	PCBP2*	CHLSB	5	1	0.0423289	PCBP2*	PCBP2
A0A0D9R027	A0A0D9R027	POLDIP3	CHLSB	5	1	0.0423289	POLDIP3	POLDIP3
A0A0D9R082	A0A0D9R082	FUS	CHLSB	5	1	0.0423289	FUS	FUS
A0A0D9R1Q0	A0A0D9R1Q0	TAF15	CHLSB	5	1	0.0423289	TAF15	TAF15
A0A0D9RBR0;A0A0D9SCG6	A0A0D9RBR0	MRPL23*	CHLSB	5	1	0.0423289	NA	MRPL23
A0A0D9REC9;A0A0D9SD67	A0A0D9REC9	PGK2*	CHLSB	5	1	0.0423289	PGK2*	PGK2
A0A0D9RJV9;A0A0D9RHQ0;A0A0D9S2M1	A0A0D9RJV9	EZR	CHLSB	5	1	0.0423289	EZR	EZR
A0A0D9RKT0	A0A0D9RKT0	SRSF5	CHLSB	5	1	0.0423289	SRSF5	SRSF5
A0A0D9RU64	A0A0D9RU64	EDF1	CHLSB	5	1	0.0423289	EDF1	EDF1
A0A0D9RZW6	A0A0D9RZW6	HSPB1	CHLSB	5	1	0.0423289	HSPB1	HSPB1
A0A0D9S0W9	A0A0D9S0W9	HNRNPUL1	CHLSB	5	1	0.0423289	HNRNPUL1	HNRNPUL1
A0A0D9S2I7	A0A0D9S2I7	CKAP4	CHLSB	5	1	0.0423289	CKAP4	CKAP4
A0A0D9SBE5;A0A0D9RFQ3;A0A0D9R4I6	A0A0D9SBE5	RPL3*	CHLSB	5	1	0.0423289	RPL3*	RPL3
A0A0D9SDP4;A0A0D9S8X9	A0A0D9SDP4	MRPL20*	CHLSB	5	1	0.0423289	MRPL20*	MRPL20
A0A0D9SDS3;A0A0D9S890;A0A0D9SA27	A0A0D9SDS3	RPL11*	CHLSB	5	1	0.0423289	RPL11*	RPL11
ncbi|YP_009725304.1|NSP8_SARS2	YP_009725304.1	nsp8	SARS2	5	1	0.0423289	NA	NA
A0A0D9S9U1;A0A0D9RXA3;A0A0D9SA69;A0A0D9SB06;A0A0D9SC65;A0A0D9SCN6;A0A0D9QYD6;A0A0D9RLZ7	A0A0D9S9U1	RPL7A*	CHLSB	20	6	0.0454141	RPL7A*	RPL7A

### Sheet: SARS-sgRNA-over-noprobe
Protein IDs	vervet.uniprot	gname	species	target	background	adj.p	vervet.gname	human.gname
ncbi|YP_009724397.2|NCAP_SARS2	YP_009724397.2	N	SARS2	615	27	1.0E-377	NA	NA
A0A0D9RQH8	A0A0D9RQH8	FUBP3	CHLSB	173	1	1.99972e-250	FUBP3	FUBP3
A0A0D9RXQ9	A0A0D9RXQ9	SYNCRIP	CHLSB	159	1	1.24797e-224	SYNCRIP	SYNCRIP
A0A0D9R0F2	A0A0D9R0F2	HDLBP	CHLSB	207	4	1.36589e-193	HDLBP	HDLBP
A0A0D9RJZ5	A0A0D9RJZ5	PTBP1	CHLSB	116	1	1.07639e-148	PTBP1	PTBP1
A0A0D9RHW7;A0A0D9RP12;A0A0D9SAN7	A0A0D9RHW7	PABPC1	CHLSB	114	1	2.20273e-145	PABPC1	PABPC1
A0A0D9R403	A0A0D9R403	FAM120A	CHLSB	97	1	2.8132e-117	FAM120A	FAM120A
A0A0D9S679	A0A0D9S679	CSDE1	CHLSB	92	1	2.76291e-109	CSDE1	CSDE1
A0A0D9S7K7	A0A0D9S7K7	YBX1	CHLSB	90	1	3.7825e-106	YBX1	YBX1
A0A0D9RNX3;A0A0D9QYM4	A0A0D9RNX3	HNRNPA2B1	CHLSB	88	1	5.01668e-103	NA	HNRNPA2B1
A0A0D9RB84	A0A0D9RB84	KHSRP	CHLSB	82	1	1.10882e-93	KHSRP	KHSRP
A0A0D9RFM7;A0A0D9S9D4;A0A0D9SAT6;A0A0D9SE27;A0A0D9RII9;A0A0D9S9N5;A0A0D9SBR4;A0A0D9SCA5;A0A0D9RFI2;A0A0D9SBT1;A0A0D9SBK0;A0A0D9QUP6;A0A0D9SAV2	A0A0D9RFM7	RPS2	CHLSB	81	1	3.30069e-92	RPS2	RPS2
A0A0D9RNG4	A0A0D9RNG4	IGF2BP2	CHLSB	81	1	3.30069e-92	IGF2BP2	IGF2BP2
A0A0D9R723;A0A0D9S7B8;A0A0D9RBI2	A0A0D9R723	ELAVL1	CHLSB	74	1	1.43919e-81	ELAVL1	ELAVL1
A0A0D9R8L5;A0A0D9RHD7	A0A0D9R8L5	YBX3	CHLSB	73	1	4.26658e-80	YBX3	YBX3
A0A0D9RIR4	A0A0D9RIR4	PTBP3	CHLSB	68	1	1.05191e-72	PTBP3	PTBP3
A0A0D9RCS8	A0A0D9RCS8	SND1	CHLSB	66	1	8.32121e-70	SND1	SND1
A0A0D9R2V4	A0A0D9R2V4	NCL	CHLSB	114	5	1.57713e-69	NCL	NCL
A0A0D9R7T1	A0A0D9R7T1	HNRNPH1	CHLSB	61	1	1.16994e-62	HNRNPH1	HNRNPH1
A0A0D9RVK4	A0A0D9RVK4	HNRNPC	CHLSB	76	2	1.41068e-62	HNRNPC	HNRNPC
A0A0D9S6D8	A0A0D9S6D8	MOV10	CHLSB	56	1	1.11197e-55	MOV10	MOV10
A0A0D9REQ6	A0A0D9REQ6	G3BP1	CHLSB	54	1	6.05602e-53	G3BP1	G3BP1
A0A0D9R6L1	A0A0D9R6L1	HNRNPM	CHLSB	53	1	1.2907e-51	HNRNPM	HNRNPM
A0A0D9RKW3	A0A0D9RKW3	MATR3*	CHLSB	53	1	1.2907e-51	NA	MATR3
A0A0D9R5A7;A0A0D9R7Z4	A0A0D9R5A7	HNRNPK*	CHLSB	52	1	2.82825e-50	HNRNPK*	HNRNPK
A0A0D9RPE9;A0A0D9RQM1;A0A0D9R241	A0A0D9RPE9	HNRNPA3	CHLSB	51	1	6.09193e-49	HNRNPA3	HNRNPA3
A0A0D9QZF1;A0A0D9S940;A0A0D9SBB0;A0A0D9SED0;A0A0D9RCV5;A0A0D9SC01	A0A0D9QZF1	HNRNPA1	CHLSB	74	3	4.30153e-48	HNRNPA1	HNRNPA1
A0A0D9RNA2;A0A0D9RUN2	A0A0D9RNA2	DDX3X	CHLSB	49	1	2.67937e-46	DDX3X	DDX3X
A0A0D9R833	A0A0D9R833	ZC3HAV1	CHLSB	48	1	5.46589e-45	ZC3HAV1	ZC3HAV1
A0A0D9RL59	A0A0D9RL59	FXR1	CHLSB	47	1	1.09396e-43	FXR1	FXR1
A0A0D9RWW2;A0A0D9S1P7;A0A0D9R3W9	A0A0D9RWW2	RBM47	CHLSB	46	1	2.14703e-42	RBM47	RBM47
A0A0D9QZ01	A0A0D9QZ01	UPF1	CHLSB	45	1	4.13006e-41	UPF1	UPF1
A0A0D9R1V0	A0A0D9R1V0	EIF3C EIF3S8	CHLSB	44	1	7.33802e-40	NA	EIF3C
A0A0D9R8Y5;A0A0D9SAK7	A0A0D9R8Y5	CNBP*	CHLSB	44	1	7.33802e-40	CNBP	CNBP
A0A0D9S3H8;A0A0D9R8E2	A0A0D9S3H8	HNRNPAB*	CHLSB	44	1	7.33802e-40	HNRNPAB*	HNRNPAB
A0A0D9R6W1	A0A0D9R6W1	PUM2	CHLSB	43	1	1.35617e-38	PUM2	PUM2
A0A0D9RA32	A0A0D9RA32	HNRNPU	CHLSB	62	3	2.46268e-36	HNRNPU	HNRNPU
A0A0D9S1G6;A0A0D9SC75	A0A0D9S1G6	RPS3A	CHLSB	41	1	4.3371e-36	RPS3A	RPS3A
A0A0D9QXL4	A0A0D9QXL4	EIF3A EIF3S10	CHLSB	40	1	7.3091e-35	EIF3A	EIF3A
A0A0D9REI2	A0A0D9REI2	LARP1	CHLSB	40	1	7.3091e-35	LARP1	LARP1
A0A0D9S7P0	A0A0D9S7P0	PABPC4	CHLSB	38	1	1.98898e-32	PABPC4	PABPC4
A0A0D9S7U2	A0A0D9S7U2	SFPQ	CHLSB	38	1	1.98898e-32	SFPQ	SFPQ
A0A0D9SDY5;A0A0D9S8T4	A0A0D9SDY5	RPL22	CHLSB	38	1	1.98898e-32	RPL22	RPL22
A0A0D9R787;A0A0D9R535;A0A0D9SDK4	A0A0D9R787	RPL8	CHLSB	82	7	3.26904e-30	RPL8	RPL8
A0A0D9QVC3	A0A0D9QVC3	HNRNPL	CHLSB	35	1	7.67893e-29	HNRNPL	HNRNPL
A0A0D9RNC9;A0A0D9S3X2	A0A0D9RNC9	IGF2BP3	CHLSB	35	1	7.67893e-29	IGF2BP3	IGF2BP3
A0A0D9QXD5	A0A0D9QXD5	G3BP2	CHLSB	34	1	1.09595e-27	G3BP2	G3BP2
A0A0D9RGJ5	A0A0D9RGJ5	RPS14	CHLSB	34	1	1.09595e-27	RPS14	RPS14
A0A0D9S3T6;A0A0D9RW83;A0A0D9S9S6	A0A0D9S3T6	RPS11	CHLSB	34	1	1.09595e-27	RPS11	RPS11
A0A0D9R6B6	A0A0D9R6B6	EIF3D EIF3S7	CHLSB	33	1	1.55636e-26	EIF3D	EIF3D
A0A0D9RTU4	A0A0D9RTU4	MAP4*	CHLSB	33	1	1.55636e-26	MAP4*	MAP4
A0A0D9RHP8;A0A0D9R646	A0A0D9RHP8	MBNL1	CHLSB	32	1	2.15037e-25	MBNL1	MBNL1
A0A0D9S897	A0A0D9S897	HNRNPR	CHLSB	32	1	2.15037e-25	HNRNPR	HNRNPR
A0A0D9QWR4	A0A0D9QWR4	HNRNPD	CHLSB	31	1	2.88789e-24	HNRNPD	HNRNPD
A0A0D9S020	A0A0D9S020	EIF4H	CHLSB	31	1	2.88789e-24	EIF4H	EIF4H
A0A0D9S713	A0A0D9S713	SERBP1	CHLSB	30	1	3.76594e-23	SERBP1	SERBP1
A0A0D9S8N2;A0A0D9SCQ7	A0A0D9S8N2	TARDBP*	CHLSB	30	1	3.76594e-23	NA	TARDBP
A0A0D9QZI9;A0A0D9SE37	A0A0D9QZI9	RPL18A	CHLSB	29	1	4.84574e-22	RPL18A	RPL18A
A0A0D9SDL0	A0A0D9SDL0	PCBP1	CHLSB	38	2	7.9346e-22	PCBP1	PCBP1
A0A0D9R1V9	A0A0D9R1V9	ATXN2L	CHLSB	28	1	5.74413e-21	ATXN2L	ATXN2L
A0A0D9RFF7;A0A0D9SDM5;A0A0D9S0E5;A0A0D9S0D6;A0A0D9RP67	A0A0D9RFF7	RPS4*	CHLSB	28	1	5.74413e-21	RPS4X	RPS4X
A0A0D9RI90	A0A0D9RI90	RALY	CHLSB	28	1	5.74413e-21	RALY	RALY
A0A0D9RQ30	A0A0D9RQ30	RPS20*	CHLSB	27	1	6.71189e-20	RPS20	RPS20
A0A0D9S0E1	A0A0D9S0E1	DDX3Y	CHLSB	27	1	6.71189e-20	DDX3Y	DDX3Y
A0A0D9S6D9	A0A0D9S6D9	RPS5	CHLSB	27	1	6.71189e-20	RPS5	RPS5
A0A0D9QXH3	A0A0D9QXH3	TIAL1	CHLSB	26	1	7.81921e-19	TIAL1	TIAL1
A0A0D9QWR3	A0A0D9QWR3	HNRNPDL	CHLSB	25	1	8.65786e-18	HNRNPDL	HNRNPDL
A0A0D9R0F6;A0A0D9RLS7	A0A0D9R0F6	CELF1	CHLSB	25	1	8.65786e-18	CELF1	CELF1
A0A0D9S7H2	A0A0D9S7H2	RPS8	CHLSB	51	5	4.79681e-17	RPS8	RPS8
A0A0D9QVI6	A0A0D9QVI6	DDX5	CHLSB	24	1	8.74139e-17	DDX5	DDX5
A0A0D9QZT6;A0A0D9R6B5;A0A0D9RP71	A0A0D9QZT6	EIF4B	CHLSB	24	1	8.74139e-17	EIF4B	EIF4B
A0A0D9R508	A0A0D9R508	SHFL	CHLSB	24	1	8.74139e-17	SHFL	SHFL
A0A0D9RAL5;A0A0D9SD08	A0A0D9RAL5	RPS6	CHLSB	24	1	8.74139e-17	RPS6	RPS6
ncbi|YP_009725297.1|NSP1_SARS2	YP_009725297.1	nsp1	SARS2	24	1	8.74139e-17	NA	NA
A0A0D9RG49	A0A0D9RG49	FXR2	CHLSB	23	1	9.11371e-16	FXR2	FXR2
A0A0D9RWG7	A0A0D9RWG7	RPL14*	CHLSB	22	1	9.00707e-15	RPL14*	RPL14
A0A0D9S3L7	A0A0D9S3L7	ATXN2	CHLSB	22	1	9.00707e-15	ATXN2	ATXN2
A0A0D9RLC1	A0A0D9RLC1	RBM3	CHLSB	21	1	8.43222e-14	RBM3	RBM3
A0A0D9S6X7	A0A0D9S6X7	FUBP1	CHLSB	21	1	8.43222e-14	FUBP1	FUBP1
A0A0D9SBN8	A0A0D9SBN8	RPS9*	CHLSB	21	1	8.43222e-14	RPS9*	RPS9
A0A0D9QZW0	A0A0D9QZW0	TRIM25	CHLSB	20	1	7.38605e-13	TRIM25	TRIM25
A0A0D9RD33	A0A0D9RD33	SRSF3	CHLSB	20	1	7.38605e-13	SRSF3	SRSF3
A0A0D9RG28	A0A0D9RG28	NONO*	CHLSB	20	1	7.38605e-13	NONO*	NONO
A0A0D9S7Z5	A0A0D9S7Z5	PUM1	CHLSB	20	1	7.38605e-13	PUM1	PUM1
A0A0D9SC26;A0A0D9RHW3	A0A0D9SC26	RPL17*	CHLSB	20	1	7.38605e-13	RPL17*	RPL17
A0A0D9RKP7	A0A0D9RKP7	LRPPRC*	CHLSB	44	5	8.22773e-13	LRPPRC*	LRPPRC
A0A0D9R7K5	A0A0D9R7K5	SQSTM1	CHLSB	19	1	6.34046e-12	SQSTM1	SQSTM1
A0A0D9S9H0	A0A0D9S9H0	PURA	CHLSB	19	1	6.34046e-12	PURA	PURA
A0A0D9R4K7	A0A0D9R4K7	FMR1	CHLSB	18	1	5.24994e-11	FMR1	FMR1
A0A0D9RMM1	A0A0D9RMM1	EIF4G1	CHLSB	18	1	5.24994e-11	EIF4G1	EIF4G1
A0A0D9QV93	A0A0D9QV93	RPS3	CHLSB	17	1	4.00355e-10	RPS3	RPS3
A0A0D9R5E6	A0A0D9R5E6	HNRNPH3	CHLSB	17	1	4.00355e-10	HNRNPH3	HNRNPH3
A0A0D9R7E8	A0A0D9R7E8	PARP12	CHLSB	17	1	4.00355e-10	PARP12	PARP12
A0A0D9RBD8;A0A0D9RD32	A0A0D9RBD8	NPM1	CHLSB	17	1	4.00355e-10	NPM1	NPM1
A0A0D9S5G4	A0A0D9S5G4	UBAP2L	CHLSB	17	1	4.00355e-10	UBAP2L	UBAP2L
A0A0D9R1R4	A0A0D9R1R4	RPL24	CHLSB	16	1	2.96169e-09	RPL24	RPL24
A0A0D9RAB6	A0A0D9RAB6	RPS24*	CHLSB	16	1	2.96169e-09	RPS24*	RPS24
A0A0D9RIM7	A0A0D9RIM7	SRSF7	CHLSB	16	1	2.96169e-09	SRSF7	SRSF7
A0A0D9R2U6	A0A0D9R2U6	DDX17	CHLSB	15	1	1.97517e-08	DDX17	DDX17
A0A0D9R3S5	A0A0D9R3S5	ILF3	CHLSB	15	1	1.97517e-08	ILF3	ILF3
A0A0D9R790	A0A0D9R790	MRPL11	CHLSB	15	1	1.97517e-08	MRPL11	MRPL11
A0A0D9RIJ2	A0A0D9RIJ2	CIRBP	CHLSB	15	1	1.97517e-08	CIRBP	CIRBP
A0A0D9RT27	A0A0D9RT27	RBMS1	CHLSB	15	1	1.97517e-08	RBMS1	RBMS1
A0A0D9SA22;A0A0D9SBQ3;A0A0D9QY00	A0A0D9SA22	RPSA	CHLSB	15	1	1.97517e-08	RPSA	RPSA
A0A0D9SE18	A0A0D9SE18	RPL3*	CHLSB	15	1	1.97517e-08	RPL3*	RPL3
A0A0D9SE44	A0A0D9SE44	RPS26*	CHLSB	15	1	1.97517e-08	RPS26*	RPS26
A0A0D9QYF8	A0A0D9QYF8	RBMS2	CHLSB	14	1	1.28191e-07	RBMS2	RBMS2
A0A0D9R7D0	A0A0D9R7D0	ZC3H7A	CHLSB	14	1	1.28191e-07	ZC3H7A	ZC3H7A
A0A0D9R7L4	A0A0D9R7L4	RTCB	CHLSB	14	1	1.28191e-07	RTCB	RTCB
A0A0D9RIY1	A0A0D9RIY1	FAM120C	CHLSB	14	1	1.28191e-07	FAM120C	FAM120C
A0A0D9SA63	A0A0D9SA63	RPL35*	CHLSB	14	1	1.28191e-07	RPL35*	RPL35
A0A0D9RN36;A0A0D9R6U8;A0A0D9RZ53	A0A0D9RN36	RPL29*	CHLSB	33	5	4.34522e-07	NA	RPL29
A0A0D9RMB4;A0A0D9QUU0	A0A0D9RMB4	RPL7*	CHLSB	19	2	5.49489e-07	RPL7*	RPL7
A0A0D9RDB1	A0A0D9RDB1	MYEF2	CHLSB	13	1	7.62843e-07	MYEF2	MYEF2
A0A0D9RQZ1;A0A0D9SC62	A0A0D9RQZ1	RPS23	CHLSB	13	1	7.62843e-07	RPS23	RPS23
A0A0D9S4M9	A0A0D9S4M9	ALYREF	CHLSB	13	1	7.62843e-07	ALYREF	ALYREF
A0A0D9S7Y1;A0A0D9RLY1	A0A0D9S7Y1	KHDRBS1	CHLSB	13	1	7.62843e-07	KHDRBS1	KHDRBS1
A0A0D9S8U1	A0A0D9S8U1	LRRC47	CHLSB	13	1	7.62843e-07	LRRC47	LRRC47
A0A0D9SCE0	A0A0D9SCE0	RPL21*	CHLSB	13	1	7.62843e-07	RPL21*	RPL21
A0A0D9RDR4;A0A0D9RIU6	A0A0D9RDR4	GAPDH*	CHLSB	12	1	4.40161e-06	NA	GAPDH
A0A0D9RJV9;A0A0D9RHQ0;A0A0D9S2M1	A0A0D9RJV9	EZR	CHLSB	12	1	4.40161e-06	EZR	EZR
A0A0D9RTV5	A0A0D9RTV5	DHX30	CHLSB	12	1	4.40161e-06	DHX30	DHX30
A0A0D9RXB8	A0A0D9RXB8	PCBP2*	CHLSB	12	1	4.40161e-06	PCBP2*	PCBP2
A0A0D9R4M7	A0A0D9R4M7	BICC1	CHLSB	11	1	2.22541e-05	BICC1	BICC1
A0A0D9RC52	A0A0D9RC52	SAFB	CHLSB	11	1	2.22541e-05	SAFB	SAFB
A0A0D9RCA8	A0A0D9RCA8	UBAP2	CHLSB	11	1	2.22541e-05	UBAP2	UBAP2
A0A0D9REA3	A0A0D9REA3	MRPL13	CHLSB	11	1	2.22541e-05	MRPL13	MRPL13
A0A0D9RG34	A0A0D9RG34	NONO*	CHLSB	11	1	2.22541e-05	NONO*	NONO
A0A0D9RGN3	A0A0D9RGN3	MRPL2	CHLSB	11	1	2.22541e-05	MRPL2	MRPL2
A0A0D9RI73	A0A0D9RI73	DAZAP1	CHLSB	11	1	2.22541e-05	DAZAP1	DAZAP1
A0A0D9RJE1	A0A0D9RJE1	DHX9	CHLSB	11	1	2.22541e-05	DHX9	DHX9
A0A0D9RRJ6	A0A0D9RRJ6	TIA1	CHLSB	11	1	2.22541e-05	TIA1	TIA1
A0A0D9RU12	A0A0D9RU12	PABPN1	CHLSB	11	1	2.22541e-05	PABPN1	PABPN1
A0A0D9S9I2;A0A0D9R3P2	A0A0D9S9I2	RPS7*	CHLSB	11	1	2.22541e-05	RPS7*	RPS7
A0A0D9SCL8;A0A0D9SCL5;A0A0D9SCK4;A0A0D9SCK2;A0A0D9SCK0;A0A0D9SCJ7;A0A0D9SA87;A0A0D9SA85;A0A0D9R6C1;A0A0D9SCK8;A0A0D9SCK7;A0A0D9SA35;A0A0D9SA34;A0A0D9SCM2	A0A0D9SCL8	HIST1H2BB	CHLSB	11	1	2.22541e-05	H2BC3	H2BC3
A0A0D9RE27	A0A0D9RE27	PPP1CB	CHLSB	24	4	6.08806e-05	PPP1CB	PPP1CB
A0A0D9QZA0	A0A0D9QZA0	CAPRIN1	CHLSB	10	1	0.000108653	CAPRIN1	CAPRIN1
A0A0D9R0Y0	A0A0D9R0Y0	LARP4	CHLSB	10	1	0.000108653	LARP4	LARP4
A0A0D9R3U8	A0A0D9R3U8	NUFIP2	CHLSB	10	1	0.000108653	NUFIP2	NUFIP2
A0A0D9R4W4;A0A0D9SCM8	A0A0D9R4W4	EIF3G EIF3S4	CHLSB	10	1	0.000108653	NA	EIF3G
A0A0D9R7L9	A0A0D9R7L9	RBM14*	CHLSB	10	1	0.000108653	RBM14*	RBM14
A0A0D9RZS5	A0A0D9RZS5	PSPC1	CHLSB	10	1	0.000108653	PSPC1	PSPC1
A0A0D9S9I8	A0A0D9S9I8	RPL13*	CHLSB	19	3	0.00015585	RPL13*	RPL13
A0A0D9S8Q7;A0A0D9RKG6;A0A0D9RCT5	A0A0D9S8Q7	ENO1	CHLSB	22	4	0.000399173	ENO1	ENO1
A0A0D9REP7	A0A0D9REP7	EEF2	CHLSB	18	3	0.000441349	EEF2	EEF2
A0A0D9R014	A0A0D9R014	SRSF1*	CHLSB	9	1	0.000479445	SRSF1	SRSF1
A0A0D9R0F3	A0A0D9R0F3	XRCC6	CHLSB	9	1	0.000479445	XRCC6	XRCC6
A0A0D9RDI7;A0A0D9RB23	A0A0D9RDI7	RPL26	CHLSB	9	1	0.000479445	RPL26	RPL26
A0A0D9RIV1	A0A0D9RIV1	RPL30	CHLSB	9	1	0.000479445	RPL30	RPL30
A0A0D9S6R4;A0A0D9SAE6	A0A0D9S6R4	RPL5*	CHLSB	9	1	0.000479445	RPL5	RPL5
A0A0D9S9G6	A0A0D9S9G6	HNRNPA0	CHLSB	9	1	0.000479445	HNRNPA0	HNRNPA0
A0A0D9SCR9	A0A0D9SCR9	RPL31*	CHLSB	9	1	0.000479445	RPL31*	RPL31
A0A0D9QX96	A0A0D9QX96	LSM14A*	CHLSB	8	1	0.0018935	LSM14A	LSM14A
A0A0D9QXG7	A0A0D9QXG7	MRPS7	CHLSB	8	1	0.0018935	MRPS7	MRPS7
A0A0D9QXK1;A0A0D9SA07	A0A0D9QXK1	RPS13	CHLSB	8	1	0.0018935	RPS13	RPS13
A0A0D9R1Q0	A0A0D9R1Q0	TAF15	CHLSB	8	1	0.0018935	TAF15	TAF15
A0A0D9RGD1;A0A0D9RA46	A0A0D9RGD1	EIF4A1	CHLSB	8	1	0.0018935	EIF4A1	EIF4A1
A0A0D9RHG5;A0A0D9R4G1	A0A0D9RHG5	FAM98A*	CHLSB	8	1	0.0018935	FAM98A*	FAM98A
A0A0D9RNI1	A0A0D9RNI1	TRA2B	CHLSB	8	1	0.0018935	TRA2B	TRA2B
A0A0D9RU64	A0A0D9RU64	EDF1	CHLSB	8	1	0.0018935	EDF1	EDF1
A0A0D9RV44	A0A0D9RV44	HELZ2	CHLSB	8	1	0.0018935	HELZ2	HELZ2
A0A0D9SAB7	A0A0D9SAB7	RPL5*	CHLSB	8	1	0.0018935	RPL5*	RPL5
A0A0D9SAF5	A0A0D9SAF5	HNRNPA1L2*	CHLSB	8	1	0.0018935	HNRNPA1L2*	HNRNPA1L2
A0A0D9SBZ3;A0A0D9SBL0;A0A0D9RN23	A0A0D9SBZ3	RPL6*	CHLSB	8	1	0.0018935	RPL6*	RPL6
A0A0D9SDL6;A0A0D9S9A8	A0A0D9SDL6	RPS17*	CHLSB	8	1	0.0018935	RPS17*	RPS17
ncbi|YP_009724390.1|SPIKE_SARS2	YP_009724390.1	S	SARS2	8	1	0.0018935	NA	NA
A0A0D9QWP9;A0A0D9SD24	A0A0D9QWP9	RPL27A*	CHLSB	23	5	0.00304979	RPL27A	RPL27A
A0A0D9QZK8	A0A0D9QZK8	PCBP2*	CHLSB	7	1	0.00681952	PCBP2*	PCBP2
A0A0D9QZS8	A0A0D9QZS8	MRPL43	CHLSB	7	1	0.00681952	MRPL43	MRPL43
A0A0D9R082	A0A0D9R082	FUS	CHLSB	7	1	0.00681952	FUS	FUS
A0A0D9R5N6	A0A0D9R5N6	FAU	CHLSB	7	1	0.00681952	FAU	FAU
A0A0D9R6X7	A0A0D9R6X7	SSBP1	CHLSB	7	1	0.00681952	SSBP1	SSBP1
A0A0D9RBS5	A0A0D9RBS5	EWSR1	CHLSB	7	1	0.00681952	EWSR1	EWSR1
A0A0D9RI76	A0A0D9RI76	MRPS18A	CHLSB	7	1	0.00681952	MRPS18A	MRPS18A
A0A0D9RJV6	A0A0D9RJV6	RPL22L1	CHLSB	7	1	0.00681952	RPL22L1	RPL22L1
A0A0D9RNK1	A0A0D9RNK1	TRA2A	CHLSB	7	1	0.00681952	TRA2A	TRA2A
A0A0D9RY63	A0A0D9RY63	MBNL2	CHLSB	7	1	0.00681952	MBNL2	MBNL2
A0A0D9SBE5;A0A0D9RFQ3;A0A0D9R4I6	A0A0D9SBE5	RPL3*	CHLSB	7	1	0.00681952	RPL3*	RPL3
ncbi|YP_009725305.1|NSP9_SARS2	YP_009725305.1	nsp9	SARS2	7	1	0.00681952	NA	NA
ncbi|YP_009725307.1|NSP12_SARS2	YP_009725307.1	nsp12	SARS2	7	1	0.00681952	NA	NA
A0A0D9QYJ1	A0A0D9QYJ1	SRSF2	CHLSB	11	2	0.00798424	SRSF2	SRSF2
A0A0D9S9U1;A0A0D9RXA3;A0A0D9SA69;A0A0D9SB06;A0A0D9SC65;A0A0D9SCN6;A0A0D9QYD6;A0A0D9RLZ7	A0A0D9S9U1	RPL7A*	CHLSB	24	6	0.0134579	RPL7A*	RPL7A
A0A0D9RJU1	A0A0D9RJU1	VIM	CHLSB	17	4	0.0192109	VIM	VIM
A0A0D9QZB7	A0A0D9QZB7	MRPL27	CHLSB	6	1	0.0220374	MRPL27	MRPL27
A0A0D9R4I5	A0A0D9R4I5	SF1	CHLSB	6	1	0.0220374	SF1	SF1
A0A0D9RAJ1	A0A0D9RAJ1	CRIP2	CHLSB	6	1	0.0220374	CRIP2	CRIP2
A0A0D9RC61	A0A0D9RC61	SAFB2	CHLSB	6	1	0.0220374	SAFB2	SAFB2
A0A0D9RIK4	A0A0D9RIK4	QKI	CHLSB	6	1	0.0220374	QKI	QKI
A0A0D9RNQ9	A0A0D9RNQ9	LARP4B	CHLSB	6	1	0.0220374	LARP4B	LARP4B
A0A0D9RVN0;A0A0D9RB46	A0A0D9RVN0	TUBB4B	CHLSB	6	1	0.0220374	TUBB4B	TUBB4B
A0A0D9S2A5	A0A0D9S2A5	ACLY	CHLSB	6	1	0.0220374	ACLY	ACLY
A0A0D9S618	A0A0D9S618	U2AF2	CHLSB	6	1	0.0220374	U2AF2	U2AF2
A0A0D9S7S6	A0A0D9S7S6	THRAP3	CHLSB	6	1	0.0220374	THRAP3	THRAP3
A0A0D9S913	A0A0D9S913	RPS27*	CHLSB	6	1	0.0220374	RPS27*	RPS27
A0A0D9SAS2;A0A0D9S602	A0A0D9SAS2	RPL28*	CHLSB	6	1	0.0220374	RPL28*	RPL28
ncbi|YP_009724393.1|VME1_SARS2	YP_009724393.1	M	SARS2	26	7	0.0237014	NA	NA
A0A0D9SCL0;A0A0D9SAA1;A0A0D9RMH7;A0A0D9QXU6;A0A0D9RI14;A0A0D9SD38;A0A0D9SAM6;A0A0D9SAU7;A0A0D9SDP1;A0A0D9SD76;A0A0D9SAH3	A0A0D9SCL0	HIST1H3A	CHLSB	13	3	0.0292595	HIST1H3A	H3C1
A0A0D9S3C9;A0A0D9RIF7;A0A0D9R948	A0A0D9S3C9	RPL19	CHLSB	19	5	0.0384455	RPL19	RPL19
A0A0D9R6E6	A0A0D9R6E6	MYH9	CHLSB	9	2	0.0464832	MYH9	MYH9
A0A0D9RL86	A0A0D9RL86	RPL4*	CHLSB	30	9	0.0583487	RPL4*	RPL4
A0A0D9QYW2	A0A0D9QYW2	PA2G4*	CHLSB	5	1	0.0611272	PA2G4	PA2G4
A0A0D9R1C6	A0A0D9R1C6	SPATS2	CHLSB	5	1	0.0611272	SPATS2	SPATS2
A0A0D9R300	A0A0D9R300	HNRNPUL2*	CHLSB	5	1	0.0611272	NA	HNRNPUL2
A0A0D9REC9;A0A0D9SD67	A0A0D9REC9	PGK2*	CHLSB	5	1	0.0611272	PGK2*	PGK2
A0A0D9REE8	A0A0D9REE8	GEMIN5	CHLSB	5	1	0.0611272	GEMIN5	GEMIN5
A0A0D9RH50	A0A0D9RH50	SLIRP	CHLSB	5	1	0.0611272	SLIRP	SLIRP
A0A0D9RI58	A0A0D9RI58	RPS15	CHLSB	5	1	0.0611272	RPS15	RPS15
A0A0D9RK34	A0A0D9RK34	FNDC3B	CHLSB	5	1	0.0611272	FNDC3B	FNDC3B
A0A0D9RNH2;A0A0D9S801	A0A0D9RNH2	SRSF6	CHLSB	5	1	0.0611272	SRSF6	SRSF6
A0A0D9RTH8	A0A0D9RTH8	RBPMS	CHLSB	5	1	0.0611272	RBPMS	RBPMS
A0A0D9S4I2	A0A0D9S4I2	MSI1	CHLSB	5	1	0.0611272	MSI1	MSI1
A0A0D9S5N0	A0A0D9S5N0	CHTOP	CHLSB	5	1	0.0611272	CHTOP	CHTOP
A0A0D9S8B7	A0A0D9S8B7	EIF4G3	CHLSB	5	1	0.0611272	EIF4G3	EIF4G3
A0A0D9SC51	A0A0D9SC51	RPL32	CHLSB	5	1	0.0611272	RPL32	RPL32
A0A0D9SCC6;A0A0D9S5M6	A0A0D9SCC6	ILF2*	CHLSB	5	1	0.0611272	ILF2*	ILF2
A0A0D9SDR8;A0A0D9S3E8	A0A0D9SDR8	RPL23*	CHLSB	5	1	0.0611272	RPL23*	RPL23
A0A0D9SE08	A0A0D9SE08	PURB	CHLSB	5	1	0.0611272	PURB	PURB
REV__A0A0D9RA03	REV__A0A0D9RA03	NA	NA	5	1	0.0611272	NA	NA
A0A0D9RT22;A0A0D9RMD9;A0A0D9RPJ5	A0A0D9RT22	PPIA	CHLSB	32	10	0.0751205	PPIA	PPIA
A0A0D9RKH2	A0A0D9RKH2	PFN1	CHLSB	8	2	0.0940711	PFN1	PFN1
