## Supplemental Tables for "The SARS-CoV-2 RNA interactome": TableS3_Related to Figure S2D_HCoV-OC43-gRNA-binding.xlsx

### Sheet: OC43-gRNA-vs-noprobe-12hpi
Protein IDs	gname	species	target	type	background	adj.p
P33469	N	CVHOC	87	n_12_v	1	1.9373e-135
Q04837	SSBP1	HUMAN	34	n_12_v	1	9.09356e-40
P19338	NCL	HUMAN	34	n_12_v	4	4.65641e-20
P11387;Q969P6	TOP1	HUMAN	16	n_12_v	1	4.00472e-14
P42704;Q9NP80	LRPPRC	HUMAN	65	n_12_v	22	1.25009e-13
P07910;O60812;B2RXH8;P0DMR1;B7ZW38;Q86SE5	HNRNPC	HUMAN	20	n_12_v	2	1.25009e-13
P09874	PARP1	HUMAN	14	n_12_v	1	7.01228e-12
P22626	HNRNPA2B1	HUMAN	18	n_12_v	2	1.11447e-11
P15880	RPS2	HUMAN	24	n_12_v	4	1.89174e-11
P09651;Q32P51	HNRNPA1	HUMAN	13	n_12_v	1	7.10531e-11
P52272	HNRNPM	HUMAN	13	n_12_v	1	7.10531e-11
Q92945	KHSRP	HUMAN	17	n_12_v	2	7.51123e-11
Q00839	HNRNPU	HUMAN	15	n_12_v	2	6.0116e-09
P02545	LMNA	HUMAN	11	n_12_v	1	1.06943e-08
P46777	RPL5	HUMAN	11	n_12_v	1	1.06943e-08
P26373	RPL13	HUMAN	13	n_12_v	2	3.32829e-07
P62917	RPL8	HUMAN	18	n_12_v	4	4.63095e-07
P26599	PTBP1	HUMAN	9	n_12_v	1	1.19665e-06
Q02878	RPL6	HUMAN	9	n_12_v	1	1.19665e-06
Q15717;Q12926;P26378	ELAVL1	HUMAN	9	n_12_v	1	1.19665e-06
O60506	SYNCRIP	HUMAN	14	n_12_v	3	5.77082e-06
P09429;B2RPK0	HMGB1	HUMAN	8	n_12_v	1	1.10802e-05
Q96I24	FUBP3	HUMAN	8	n_12_v	1	1.10802e-05
P31943	HNRNPH1	HUMAN	13	n_12_v	3	2.59621e-05
P61978	HNRNPK	HUMAN	13	n_12_v	3	2.59621e-05
P62081	RPS7	HUMAN	10	n_12_v	2	6.82107e-05
O75534	CSDE1	HUMAN	7	n_12_v	1	8.73749e-05
P31942	HNRNPH3	HUMAN	7	n_12_v	1	8.73749e-05
P36578	RPL4	HUMAN	19	n_12_v	7	0.000257097
P18124	RPL7	HUMAN	11	n_12_v	3	0.000504881
A0AV96;Q8TBY0;Q9NQ94	RBM47	HUMAN	6	n_12_v	1	0.000536654
O76021	RSL1D1	HUMAN	6	n_12_v	1	0.000536654
P23246	SFPQ	HUMAN	6	n_12_v	1	0.000536654
P46781	RPS9	HUMAN	6	n_12_v	1	0.000536654
P62263	RPS14	HUMAN	6	n_12_v	1	0.000536654
Q01831	XPC	HUMAN	6	n_12_v	1	0.000536654
Q08945	SSRP1	HUMAN	6	n_12_v	1	0.000536654
Q5JTH9	RRP12	HUMAN	6	n_12_v	1	0.000536654
Q9UIG0	BAZ1B	HUMAN	6	n_12_v	1	0.000536654
Q02543	RPL18A	HUMAN	8	n_12_v	2	0.00140686
P16403	HIST1H1C	HUMAN	5	n_12_v	1	0.00296728
P16989	YBX3	HUMAN	5	n_12_v	1	0.00296728
P18621	RPL17	HUMAN	5	n_12_v	1	0.00296728
P27694	RPA1	HUMAN	5	n_12_v	1	0.00296728
P62750	RPL23A	HUMAN	5	n_12_v	1	0.00296728
Q01455	M	CVHOC	5	n_12_v	1	0.00296728
Q07955	SRSF1	HUMAN	5	n_12_v	1	0.00296728
Q14980	NUMA1	HUMAN	5	n_12_v	1	0.00296728
Q15365	PCBP1	HUMAN	5	n_12_v	1	0.00296728
Q5SSJ5	HP1BP3	HUMAN	5	n_12_v	1	0.00296728
Q7KZF4	SND1	HUMAN	5	n_12_v	1	0.00296728
Q99729	HNRNPAB	HUMAN	5	n_12_v	1	0.00296728
Q9Y5B9	SUPT16H	HUMAN	5	n_12_v	1	0.00296728
P52597	HNRNPF	HUMAN	9	n_12_v	3	0.00480542
Q86V81	ALYREF	HUMAN	7	n_12_v	2	0.00497463
P62424	RPL7A	HUMAN	12	n_12_v	5	0.00782071
Q07020	RPL18	HUMAN	12	n_12_v	5	0.00782071
P47914	RPL29	HUMAN	10	n_12_v	4	0.0114476
P39023;Q92901	RPL3	HUMAN	13	n_12_v	6	0.0117117
852-2750	NSP3	CVHOC	4	n_12_v	1	0.0117117
O14979	HNRNPDL	HUMAN	4	n_12_v	1	0.0117117
O43390	HNRNPR	HUMAN	4	n_12_v	1	0.0117117
O75367;Q9P0M6	H2AFY	HUMAN	4	n_12_v	1	0.0117117
P11388	TOP2A	HUMAN	4	n_12_v	1	0.0117117
P14866	HNRNPL	HUMAN	4	n_12_v	1	0.0117117
P16402	HIST1H1D	HUMAN	4	n_12_v	1	0.0117117
P17480	UBTF	HUMAN	4	n_12_v	1	0.0117117
P17844	DDX5	HUMAN	4	n_12_v	1	0.0117117
P23396	RPS3	HUMAN	4	n_12_v	1	0.0117117
P27816	MAP4	HUMAN	4	n_12_v	1	0.0117117
P35251	RFC1	HUMAN	4	n_12_v	1	0.0117117
P43243	MATR3	HUMAN	4	n_12_v	1	0.0117117
P46778	RPL21	HUMAN	4	n_12_v	1	0.0117117
P51991	HNRNPA3	HUMAN	4	n_12_v	1	0.0117117
P62899	RPL31	HUMAN	4	n_12_v	1	0.0117117
Q12905	ILF2	HUMAN	4	n_12_v	1	0.0117117
Q14103	HNRNPD	HUMAN	4	n_12_v	1	0.0117117
Q15637	SF1	HUMAN	4	n_12_v	1	0.0117117
Q16629	SRSF7	HUMAN	4	n_12_v	1	0.0117117
Q5T653	MRPL2	HUMAN	4	n_12_v	1	0.0117117
Q6P5R6	RPL22L1	HUMAN	4	n_12_v	1	0.0117117
Q8IYB3	SRRM1	HUMAN	4	n_12_v	1	0.0117117
Q8NC51	SERBP1	HUMAN	4	n_12_v	1	0.0117117
Q92841	DDX17	HUMAN	4	n_12_v	1	0.0117117
Q96PK6	RBM14	HUMAN	4	n_12_v	1	0.0117117
Q9BYD1	MRPL13	HUMAN	4	n_12_v	1	0.0117117
Q9P2E9	RRBP1	HUMAN	4	n_12_v	1	0.0117117
P62805	HIST1H4A	HUMAN	17	n_12_v	9	0.012402
P42766	RPL35	HUMAN	6	n_12_v	2	0.0130734
P46782	RPS5	HUMAN	6	n_12_v	2	0.0130734
Q14498	RBM39	HUMAN	6	n_12_v	2	0.0130734
P62753	RPS6	HUMAN	12	n_12_v	6	0.0221508
P16401	HIST1H1B	HUMAN	13	n_12_v	7	0.0316087
Q8WUH6	TMEM263	HUMAN	7	n_12_v	3	0.0329626
P62701;P22090;Q8TD47	RPS4X	HUMAN	5	n_12_v	2	0.0417681
O00571	DDX3X	HUMAN	3	n_12_v	1	0.0417681
O60841	EIF5B	HUMAN	3	n_12_v	1	0.0417681
O75494;Q8WXF0	SRSF10	HUMAN	3	n_12_v	1	0.0417681
P05455	SSB	HUMAN	3	n_12_v	1	0.0417681
P06748	NPM1	HUMAN	3	n_12_v	1	0.0417681
P11940;Q9H361;Q96DU9	PABPC1	HUMAN	3	n_12_v	1	0.0417681
P12956	XRCC6	HUMAN	3	n_12_v	1	0.0417681
P17096	HMGA1	HUMAN	3	n_12_v	1	0.0417681
P26368	U2AF2	HUMAN	3	n_12_v	1	0.0417681
P27695	APEX1	HUMAN	3	n_12_v	1	0.0417681
P30876	POLR2B	HUMAN	3	n_12_v	1	0.0417681
P32322	PYCR1	HUMAN	3	n_12_v	1	0.0417681
P35659	DEK	HUMAN	3	n_12_v	1	0.0417681
P38159;O75526;Q8N7X1	RBMX	HUMAN	3	n_12_v	1	0.0417681
P46013	MKI67	HUMAN	3	n_12_v	1	0.0417681
P53999	SUB1	HUMAN	3	n_12_v	1	0.0417681
P56134	ATP5J2	HUMAN	3	n_12_v	1	0.0417681
P62633	CNBP	HUMAN	3	n_12_v	1	0.0417681
P83731	RPL24	HUMAN	3	n_12_v	1	0.0417681
Q00341	HDLBP	HUMAN	3	n_12_v	1	0.0417681
Q12906	ILF3	HUMAN	3	n_12_v	1	0.0417681
Q13151	HNRNPA0	HUMAN	3	n_12_v	1	0.0417681
Q13243	SRSF5	HUMAN	3	n_12_v	1	0.0417681
Q13263	TRIM28	HUMAN	3	n_12_v	1	0.0417681
Q13427	PPIG	HUMAN	3	n_12_v	1	0.0417681
Q13595	TRA2A	HUMAN	3	n_12_v	1	0.0417681
Q14684	RRP1B	HUMAN	3	n_12_v	1	0.0417681
Q15366;P57721	PCBP2	HUMAN	3	n_12_v	1	0.0417681
Q15424	SAFB	HUMAN	3	n_12_v	1	0.0417681
Q96T88	UHRF1	HUMAN	3	n_12_v	1	0.0417681
Q9BUJ2	HNRNPUL1	HUMAN	3	n_12_v	1	0.0417681
Q9BWF3;Q9BQ04	RBM4	HUMAN	3	n_12_v	1	0.0417681
Q9GZT3	SLIRP	HUMAN	3	n_12_v	1	0.0417681
Q9HCK4	ROBO2	HUMAN	3	n_12_v	1	0.0417681
Q9NWH9	SLTM	HUMAN	3	n_12_v	1	0.0417681
Q9P258	RCC2	HUMAN	3	n_12_v	1	0.0417681
Q9UKM9	RALY	HUMAN	3	n_12_v	1	0.0417681
Q9Y2W1	THRAP3	HUMAN	3	n_12_v	1	0.0417681

### Sheet: OC43-gRNA-vs-noprobe-24hpi
Protein IDs	gname	species	target	type	background	adj.p
P33469	N	CVHOC	252	n_24_v	2	0
P52272	HNRNPM	HUMAN	34	n_24_v	1	1.30958e-34
P22626	HNRNPA2B1	HUMAN	46	n_24_v	3	1.94993e-31
P42704;Q9NP80	LRPPRC	HUMAN	117	n_24_v	25	2.5099e-28
P14866	HNRNPL	HUMAN	27	n_24_v	1	2.53113e-25
Q92945	KHSRP	HUMAN	53	n_24_v	6	6.12087e-25
Q96I24	FUBP3	HUMAN	26	n_24_v	1	3.83093e-24
P07910;O60812;B2RXH8;P0DMR1;B7ZW38;Q86SE5	HNRNPC	HUMAN	47	n_24_v	5	2.03461e-23
P11387;Q969P6	TOP1	HUMAN	25	n_24_v	1	6.08766e-23
P43243	MATR3	HUMAN	24	n_24_v	1	1.07787e-21
O60506	SYNCRIP	HUMAN	43	n_24_v	5	3.69163e-20
P51991	HNRNPA3	HUMAN	29	n_24_v	2	6.33251e-20
O43390	HNRNPR	HUMAN	27	n_24_v	2	7.30353e-18
P09651;Q32P51	HNRNPA1	HUMAN	31	n_24_v	3	4.27152e-17
Q04837	SSBP1	HUMAN	31	n_24_v	3	4.27152e-17
P26599	PTBP1	HUMAN	20	n_24_v	1	6.703e-17
Q12906	ILF3	HUMAN	19	n_24_v	1	1.00248e-15
P31943	HNRNPH1	HUMAN	27	n_24_v	3	1.25882e-13
P19338	NCL	HUMAN	53	n_24_v	12	1.52524e-12
P23246	SFPQ	HUMAN	16	n_24_v	1	2.40707e-12
Q99729	HNRNPAB	HUMAN	16	n_24_v	1	2.40707e-12
Q15717;Q12926;P26378	ELAVL1	HUMAN	21	n_24_v	2	3.47503e-12
P61978	HNRNPK	HUMAN	28	n_24_v	4	1.57937e-11
P31942	HNRNPH3	HUMAN	15	n_24_v	1	2.60301e-11
Q13148	TARDBP	HUMAN	15	n_24_v	1	2.60301e-11
P17844	DDX5	HUMAN	19	n_24_v	2	1.95605e-10
O14979	HNRNPDL	HUMAN	14	n_24_v	1	2.81713e-10
P09874	PARP1	HUMAN	14	n_24_v	1	2.81713e-10
P46777	RPL5	HUMAN	31	n_24_v	6	2.06881e-09
P62917	RPL8	HUMAN	39	n_24_v	9	2.27624e-09
852-2750	NSP3	CVHOC	13	n_24_v	1	2.71767e-09
A0AV96;Q8TBY0;Q9NQ94	RBM47	HUMAN	13	n_24_v	1	2.71767e-09
Q9UKM9	RALY	HUMAN	13	n_24_v	1	2.71767e-09
P52597	HNRNPF	HUMAN	17	n_24_v	2	8.20018e-09
Q07666;Q5VWX1	KHDRBS1	HUMAN	12	n_24_v	1	2.53019e-08
Q08211	DHX9	HUMAN	12	n_24_v	1	2.53019e-08
Q15233	NONO	HUMAN	12	n_24_v	1	2.53019e-08
Q00839	HNRNPU	HUMAN	29	n_24_v	6	2.53019e-08
P15880	RPS2	HUMAN	30	n_24_v	7	2.09068e-07
P83731	RPL24	HUMAN	11	n_24_v	1	2.23774e-07
Q13243	SRSF5	HUMAN	11	n_24_v	1	2.23774e-07
Q96AE4	FUBP1	HUMAN	11	n_24_v	1	2.23774e-07
P47914	RPL29	HUMAN	14	n_24_v	2	1.74992e-06
P36334	S	CVHOC	10	n_24_v	1	1.78581e-06
P62995	TRA2B	HUMAN	10	n_24_v	1	1.78581e-06
Q14103	HNRNPD	HUMAN	10	n_24_v	1	1.78581e-06
Q6PKG0	LARP1	HUMAN	10	n_24_v	1	1.78581e-06
Q9NZB2;Q5T035	FAM120A	HUMAN	10	n_24_v	1	1.78581e-06
P67809	YBX1	HUMAN	17	n_24_v	3	2.42371e-06
P36578	RPL4	HUMAN	34	n_24_v	10	5.33189e-06
O75534	CSDE1	HUMAN	9	n_24_v	1	1.23751e-05
P35637	FUS	HUMAN	9	n_24_v	1	1.23751e-05
P62633	CNBP	HUMAN	9	n_24_v	1	1.23751e-05
Q13151	HNRNPA0	HUMAN	9	n_24_v	1	1.23751e-05
Q5T653	MRPL2	HUMAN	9	n_24_v	1	1.23751e-05
Q7Z2W4	ZC3HAV1	HUMAN	9	n_24_v	1	1.23751e-05
Q8N163	CCAR2	HUMAN	9	n_24_v	1	1.23751e-05
Q8NC51	SERBP1	HUMAN	9	n_24_v	1	1.23751e-05
Q02878	RPL6	HUMAN	18	n_24_v	4	2.84068e-05
Q7L2E3	DHX30	HUMAN	12	n_24_v	2	3.77706e-05
Q86V81	ALYREF	HUMAN	12	n_24_v	2	3.77706e-05
P11940;Q9H361;Q96DU9	PABPC1	HUMAN	8	n_24_v	1	7.50013e-05
P27694	RPA1	HUMAN	8	n_24_v	1	7.50013e-05
P38159;O75526;Q8N7X1	RBMX	HUMAN	8	n_24_v	1	7.50013e-05
P60866	RPS20	HUMAN	8	n_24_v	1	7.50013e-05
Q07955	SRSF1	HUMAN	8	n_24_v	1	7.50013e-05
Q12905	ILF2	HUMAN	8	n_24_v	1	7.50013e-05
Q14011	CIRBP	HUMAN	8	n_24_v	1	7.50013e-05
Q7KZF4	SND1	HUMAN	8	n_24_v	1	7.50013e-05
Q96PK6	RBM14	HUMAN	8	n_24_v	1	7.50013e-05
Q9BUJ2	HNRNPUL1	HUMAN	8	n_24_v	1	7.50013e-05
Q9GZT3	SLIRP	HUMAN	8	n_24_v	1	7.50013e-05
Q9HCE1	MOV10	HUMAN	8	n_24_v	1	7.50013e-05
Q01455	M	CVHOC	14	n_24_v	3	0.000130622
P46781	RPS9	HUMAN	11	n_24_v	2	0.000148997
P62081	RPS7	HUMAN	11	n_24_v	2	0.000148997
Q15366;P57721	PCBP2	HUMAN	11	n_24_v	2	0.000148997
O00571	DDX3X	HUMAN	7	n_24_v	1	0.000438327
O75494;Q8WXF0	SRSF10	HUMAN	7	n_24_v	1	0.000438327
P27635;Q96L21	RPL10	HUMAN	7	n_24_v	1	0.000438327
Q01844	EWSR1	HUMAN	7	n_24_v	1	0.000438327
Q15365	PCBP1	HUMAN	7	n_24_v	1	0.000438327
Q15424	SAFB	HUMAN	7	n_24_v	1	0.000438327
Q7L014	DDX46	HUMAN	7	n_24_v	1	0.000438327
Q92841	DDX17	HUMAN	7	n_24_v	1	0.000438327
Q9P258	RCC2	HUMAN	7	n_24_v	1	0.000438327
P62701;P22090;Q8TD47	RPS4X	HUMAN	9	n_24_v	2	0.00227097
O00425;Q9NZI8	IGF2BP3	HUMAN	6	n_24_v	1	0.00227097
O15371	EIF3D	HUMAN	6	n_24_v	1	0.00227097
P16989	YBX3	HUMAN	6	n_24_v	1	0.00227097
P23396	RPS3	HUMAN	6	n_24_v	1	0.00227097
P42766	RPL35	HUMAN	6	n_24_v	1	0.00227097
P62263	RPS14	HUMAN	6	n_24_v	1	0.00227097
P98179	RBM3	HUMAN	6	n_24_v	1	0.00227097
Q07065	CKAP4	HUMAN	6	n_24_v	1	0.00227097
Q12849	GRSF1	HUMAN	6	n_24_v	1	0.00227097
Q14498	RBM39	HUMAN	6	n_24_v	1	0.00227097
Q15056	EIF4H	HUMAN	6	n_24_v	1	0.00227097
Q1KMD3	HNRNPUL2	HUMAN	6	n_24_v	1	0.00227097
Q92879;O95319	CELF1	HUMAN	6	n_24_v	1	0.00227097
Q9BYD1	MRPL13	HUMAN	6	n_24_v	1	0.00227097
Q9Y3I0	RTCB	HUMAN	6	n_24_v	1	0.00227097
P62280	RPS11	HUMAN	11	n_24_v	3	0.00435878
P02545	LMNA	HUMAN	8	n_24_v	2	0.00827944
Q00341	HDLBP	HUMAN	8	n_24_v	2	0.00827944
O95758	PTBP3	HUMAN	5	n_24_v	1	0.0102695
P09429;B2RPK0	HMGB1	HUMAN	5	n_24_v	1	0.0102695
P0DMV9;P0DMV8	HSPA1B	HUMAN	5	n_24_v	1	0.0102695
P11021	HSPA5	HUMAN	5	n_24_v	1	0.0102695
P16402	HIST1H1D	HUMAN	5	n_24_v	1	0.0102695
P18583	SON	HUMAN	5	n_24_v	1	0.0102695
P22087	FBL	HUMAN	5	n_24_v	1	0.0102695
P51114	FXR1	HUMAN	5	n_24_v	1	0.0102695
Q08945	SSRP1	HUMAN	5	n_24_v	1	0.0102695
Q14152	EIF3A	HUMAN	5	n_24_v	1	0.0102695
Q15637	SF1	HUMAN	5	n_24_v	1	0.0102695
Q86U42;A6NDY0	PABPN1	HUMAN	5	n_24_v	1	0.0102695
Q8WWM7	ATXN2L	HUMAN	5	n_24_v	1	0.0102695
Q8WXF1	PSPC1	HUMAN	5	n_24_v	1	0.0102695
Q92499	DDX1	HUMAN	5	n_24_v	1	0.0102695
Q9NVS2	MRPS18A	HUMAN	5	n_24_v	1	0.0102695
Q9UIG0	BAZ1B	HUMAN	5	n_24_v	1	0.0102695
P46782	RPS5	HUMAN	10	n_24_v	3	0.0113637
P18124	RPL7	HUMAN	16	n_24_v	6	0.014641
P40429;Q6NVV1	RPL13A	HUMAN	13	n_24_v	5	0.0342609
247-851	NSP2	CVHOC	4	n_24_v	1	0.0361805
CON__Q9N2I2	NA	NA	4	n_24_v	1	0.0361805
O43776	NARS	HUMAN	4	n_24_v	1	0.0361805
O75367;Q9P0M6	H2AFY	HUMAN	4	n_24_v	1	0.0361805
O75822	EIF3J	HUMAN	4	n_24_v	1	0.0361805
P05455	SSB	HUMAN	4	n_24_v	1	0.0361805
P08708	RPS17	HUMAN	4	n_24_v	1	0.0361805
P12956	XRCC6	HUMAN	4	n_24_v	1	0.0361805
P16615;Q93084;O14983	ATP2A2	HUMAN	4	n_24_v	1	0.0361805
P23588	EIF4B	HUMAN	4	n_24_v	1	0.0361805
P26368	U2AF2	HUMAN	4	n_24_v	1	0.0361805
P26583	HMGB2	HUMAN	4	n_24_v	1	0.0361805
P42681	TXK	HUMAN	4	n_24_v	1	0.0361805
P53999	SUB1	HUMAN	4	n_24_v	1	0.0361805
P63241;Q6IS14;Q9GZV4	EIF5A	HUMAN	4	n_24_v	1	0.0361805
Q01085	TIAL1	HUMAN	4	n_24_v	1	0.0361805
Q13247	SRSF6	HUMAN	4	n_24_v	1	0.0361805
Q13310	PABPC4	HUMAN	4	n_24_v	1	0.0361805
Q13838	DDX39B	HUMAN	4	n_24_v	1	0.0361805
Q15084	PDIA6	HUMAN	4	n_24_v	1	0.0361805
Q6Y7W6	GIGYF2	HUMAN	4	n_24_v	1	0.0361805
Q8N1G4	LRRC47	HUMAN	4	n_24_v	1	0.0361805
Q92804	TAF15	HUMAN	4	n_24_v	1	0.0361805
Q92900	UPF1	HUMAN	4	n_24_v	1	0.0361805
Q96AG4	LRRC59	HUMAN	4	n_24_v	1	0.0361805
Q99575	POP1	HUMAN	4	n_24_v	1	0.0361805
Q9BYD3	MRPL4	HUMAN	4	n_24_v	1	0.0361805
Q9BZE1	MRPL37	HUMAN	4	n_24_v	1	0.0361805
Q9H6T0;Q6NXG1	ESRP2	HUMAN	4	n_24_v	1	0.0361805
Q9H7E9	C8orf33	HUMAN	4	n_24_v	1	0.0361805
Q9NWH9	SLTM	HUMAN	4	n_24_v	1	0.0361805
Q9NYQ8	FAT2	HUMAN	4	n_24_v	1	0.0361805
Q9UN86	G3BP2	HUMAN	4	n_24_v	1	0.0361805
Q9UQ80	PA2G4	HUMAN	4	n_24_v	1	0.0361805
Q9Y3Y2	CHTOP	HUMAN	4	n_24_v	1	0.0361805
Q9Y520	PRRC2C	HUMAN	4	n_24_v	1	0.0361805
Q9Y5W8	SNX13	HUMAN	4	n_24_v	1	0.0361805
O60832	DKC1	HUMAN	6	n_24_v	2	0.0586794
Q6P2Q9	PRPF8	HUMAN	6	n_24_v	2	0.0586794
P27816	MAP4	HUMAN	8	n_24_v	3	0.0637321
P62750	RPL23A	HUMAN	8	n_24_v	3	0.0637321
P62424	RPL7A	HUMAN	20	n_24_v	10	0.0922613

### Sheet: OC43-gRNA-vs-noprobe-36hpi
Protein IDs	gname	species	target	type	background	adj.p
P33469	N	CVHOC	386	n_36_v	25	4.95368e-236
P14866	HNRNPL	HUMAN	59	n_36_v	3	1.07408e-41
P42704;Q9NP80	LRPPRC	HUMAN	175	n_36_v	32	3.94776e-41
Q96I24	FUBP3	HUMAN	49	n_36_v	2	2.05552e-39
O60506	SYNCRIP	HUMAN	90	n_36_v	10	1.28675e-36
Q12906	ILF3	HUMAN	39	n_36_v	2	5.59154e-28
O43390	HNRNPR	HUMAN	70	n_36_v	9	5.28957e-25
P43243	MATR3	HUMAN	57	n_36_v	6	1.23552e-24
Q00341	HDLBP	HUMAN	26	n_36_v	1	3.01375e-22
Q9HCE1	MOV10	HUMAN	26	n_36_v	1	3.01375e-22
P61978	HNRNPK	HUMAN	65	n_36_v	9	9.61019e-22
Q00839	HNRNPU	HUMAN	78	n_36_v	13	3.87592e-21
Q1KMD3	HNRNPUL2	HUMAN	24	n_36_v	1	6.6052e-20
P09651;Q32P51	HNRNPA1	HUMAN	57	n_36_v	8	5.77159e-19
Q9NZB2;Q5T035	FAM120A	HUMAN	23	n_36_v	1	9.11805e-19
P07910;O60812;B2RXH8;P0DMR1;B7ZW38;Q86SE5	HNRNPC	HUMAN	69	n_36_v	12	6.45014e-18
Q9UKM9	RALY	HUMAN	29	n_36_v	2	6.62459e-18
P52597	HNRNPF	HUMAN	39	n_36_v	4	9.6525e-18
Q15717;Q12926;P26378	ELAVL1	HUMAN	38	n_36_v	4	5.84578e-17
Q92945	KHSRP	HUMAN	58	n_36_v	10	1.95375e-15
P51991	HNRNPA3	HUMAN	36	n_36_v	4	1.95375e-15
Q8N163	CCAR2	HUMAN	20	n_36_v	1	1.95375e-15
P52272	HNRNPM	HUMAN	53	n_36_v	9	1.83598e-14
P36334	S	CVHOC	24	n_36_v	2	2.65877e-13
Q5T653	MRPL2	HUMAN	18	n_36_v	1	2.93497e-13
P26599	PTBP1	HUMAN	60	n_36_v	12	3.33414e-13
A0AV96;Q8TBY0;Q9NQ94	RBM47	HUMAN	28	n_36_v	3	1.12387e-12
O00425;Q9NZI8	IGF2BP3	HUMAN	17	n_36_v	1	3.17558e-12
P22626	HNRNPA2B1	HUMAN	69	n_36_v	16	4.2458e-12
P11940;Q9H361;Q96DU9	PABPC1	HUMAN	22	n_36_v	2	1.30248e-11
Q9NVS2	MRPS18A	HUMAN	16	n_36_v	1	3.2941e-11
P17844	DDX5	HUMAN	30	n_36_v	4	3.68672e-11
Q6PKG0	LARP1	HUMAN	21	n_36_v	2	8.70527e-11
Q08211	DHX9	HUMAN	29	n_36_v	4	1.72254e-10
Q92879;O95319	CELF1	HUMAN	15	n_36_v	1	3.16611e-10
P98179	RBM3	HUMAN	14	n_36_v	1	3.14566e-09
Q13148	TARDBP	HUMAN	29	n_36_v	5	2.78394e-08
Q13084	MRPL28	HUMAN	13	n_36_v	1	2.78394e-08
Q9GZT3	SLIRP	HUMAN	13	n_36_v	1	2.78394e-08
Q15233	NONO	HUMAN	28	n_36_v	5	1.008e-07
P27635;Q96L21	RPL10	HUMAN	21	n_36_v	3	1.17733e-07
Q86V81	ALYREF	HUMAN	17	n_36_v	2	1.23172e-07
Q9BZE1	MRPL37	HUMAN	17	n_36_v	2	1.23172e-07
P48634	PRRC2A	HUMAN	12	n_36_v	1	2.02596e-07
P55795	HNRNPH2	HUMAN	12	n_36_v	1	2.02596e-07
Q13310	PABPC4	HUMAN	12	n_36_v	1	2.02596e-07
Q15084	PDIA6	HUMAN	12	n_36_v	1	2.02596e-07
Q92499	DDX1	HUMAN	12	n_36_v	1	2.02596e-07
Q04837	SSBP1	HUMAN	24	n_36_v	4	2.16962e-07
852-2750	NSP3	CVHOC	23	n_36_v	4	8.54458e-07
O75494;Q8WXF0	SRSF10	HUMAN	11	n_36_v	1	1.4206e-06
Q14671	PUM1	HUMAN	11	n_36_v	1	1.4206e-06
Q7Z2W4	ZC3HAV1	HUMAN	11	n_36_v	1	1.4206e-06
Q96EP5	DAZAP1	HUMAN	11	n_36_v	1	1.4206e-06
Q9BYD1	MRPL13	HUMAN	11	n_36_v	1	1.4206e-06
Q9BYK8	HELZ2	HUMAN	11	n_36_v	1	1.4206e-06
Q9P015	MRPL15	HUMAN	11	n_36_v	1	1.4206e-06
P31943	HNRNPH1	HUMAN	42	n_36_v	11	1.80387e-06
P38159;O75526;Q8N7X1	RBMX	HUMAN	15	n_36_v	2	2.78324e-06
P62633	CNBP	HUMAN	15	n_36_v	2	2.78324e-06
Q01455	M	CVHOC	25	n_36_v	5	3.08838e-06
O14979	HNRNPDL	HUMAN	18	n_36_v	3	7.08191e-06
P31483	TIA1	HUMAN	10	n_36_v	1	9.73955e-06
Q9NWH9	SLTM	HUMAN	10	n_36_v	1	9.73955e-06
P31942	HNRNPH3	HUMAN	17	n_36_v	3	2.75807e-05
P62917	RPL8	HUMAN	66	n_36_v	23	3.21716e-05
Q99729	HNRNPAB	HUMAN	20	n_36_v	4	3.23842e-05
P11387;Q969P6	TOP1	HUMAN	13	n_36_v	2	5.95572e-05
Q01085	TIAL1	HUMAN	9	n_36_v	1	5.95572e-05
Q13283	G3BP1	HUMAN	9	n_36_v	1	5.95572e-05
Q14152	EIF3A	HUMAN	9	n_36_v	1	5.95572e-05
Q9NZ01	TECR	HUMAN	9	n_36_v	1	5.95572e-05
Q9P0M9	MRPL27	HUMAN	9	n_36_v	1	5.95572e-05
Q9Y383;Q9NQ29	LUC7L2	HUMAN	9	n_36_v	1	5.95572e-05
O75534	CSDE1	HUMAN	16	n_36_v	3	9.02196e-05
Q12905	ILF2	HUMAN	16	n_36_v	3	9.02196e-05
Q7KZF4	SND1	HUMAN	16	n_36_v	3	9.02196e-05
P19338	NCL	HUMAN	70	n_36_v	26	0.000116224
P62277	RPS13	HUMAN	12	n_36_v	2	0.00023484
Q15637	SF1	HUMAN	12	n_36_v	2	0.00023484
Q07065	CKAP4	HUMAN	15	n_36_v	3	0.000303319
Q07955	SRSF1	HUMAN	15	n_36_v	3	0.000303319
Q13151	HNRNPA0	HUMAN	15	n_36_v	3	0.000303319
Q96AE4	FUBP1	HUMAN	15	n_36_v	3	0.000303319
P13010	XRCC5	HUMAN	8	n_36_v	1	0.000319139
P26368	U2AF2	HUMAN	8	n_36_v	1	0.000319139
Q15056	EIF4H	HUMAN	8	n_36_v	1	0.000319139
Q80872	2a	CVHOC	8	n_36_v	1	0.000319139
Q9BRJ2	MRPL45	HUMAN	8	n_36_v	1	0.000319139
P23246	SFPQ	HUMAN	33	n_36_v	10	0.000351985
Q96PK6	RBM14	HUMAN	20	n_36_v	5	0.000591274
O95758	PTBP3	HUMAN	11	n_36_v	2	0.000859953
P49207	RPL34	HUMAN	14	n_36_v	3	0.000948196
Q9P2E9	RRBP1	HUMAN	22	n_36_v	6	0.00101628
P67809	YBX1	HUMAN	19	n_36_v	5	0.00154719
P62841	RPS15	HUMAN	7	n_36_v	1	0.00165341
Q13501	SQSTM1	HUMAN	7	n_36_v	1	0.00165341
Q15424	SAFB	HUMAN	7	n_36_v	1	0.00165341
Q96AG4	LRRC59	HUMAN	7	n_36_v	1	0.00165341
Q9BY77	POLDIP3	HUMAN	7	n_36_v	1	0.00165341
Q14103	HNRNPD	HUMAN	16	n_36_v	4	0.00213174
P16989	YBX3	HUMAN	13	n_36_v	3	0.00278694
Q9BUJ2	HNRNPUL1	HUMAN	13	n_36_v	3	0.00278694
P22087	FBL	HUMAN	10	n_36_v	2	0.00285813
P25398	RPS12	HUMAN	10	n_36_v	2	0.00285813
P35637	FUS	HUMAN	10	n_36_v	2	0.00285813
P62995	TRA2B	HUMAN	10	n_36_v	2	0.00285813
Q86U42;A6NDY0	PABPN1	HUMAN	10	n_36_v	2	0.00285813
Q15365	PCBP1	HUMAN	15	n_36_v	4	0.00548259
O15371	EIF3D	HUMAN	6	n_36_v	1	0.00682442
P23588	EIF4B	HUMAN	6	n_36_v	1	0.00682442
P39019	RPS19	HUMAN	6	n_36_v	1	0.00682442
P46783;Q9NQ39	RPS10	HUMAN	6	n_36_v	1	0.00682442
Q00577	PURA	HUMAN	6	n_36_v	1	0.00682442
Q14011	CIRBP	HUMAN	6	n_36_v	1	0.00682442
Q8N1G4	LRRC47	HUMAN	6	n_36_v	1	0.00682442
Q8NCA5;Q52LJ0	FAM98A	HUMAN	6	n_36_v	1	0.00682442
Q8NE71	ABCF1	HUMAN	6	n_36_v	1	0.00682442
Q92804	TAF15	HUMAN	6	n_36_v	1	0.00682442
Q9BYD6	MRPL1	HUMAN	6	n_36_v	1	0.00682442
Q9BYN8	MRPS26	HUMAN	6	n_36_v	1	0.00682442
Q9BZZ5	API5	HUMAN	6	n_36_v	1	0.00682442
Q9H6T0;Q6NXG1	ESRP2	HUMAN	6	n_36_v	1	0.00682442
Q9UN86	G3BP2	HUMAN	6	n_36_v	1	0.00682442
Q9Y2X3	NOP58	HUMAN	6	n_36_v	1	0.00682442
Q9Y6M1	IGF2BP2	HUMAN	6	n_36_v	1	0.00682442
Q8WXF1	PSPC1	HUMAN	12	n_36_v	3	0.00689505
P62241	RPS8	HUMAN	37	n_36_v	14	0.00700877
P15880	RPS2	HUMAN	51	n_36_v	21	0.00776913
P08621	SNRNP70	HUMAN	9	n_36_v	2	0.0085331
P62701;P22090;Q8TD47	RPS4X	HUMAN	19	n_36_v	6	0.0099993
Q14258	TRIM25	HUMAN	14	n_36_v	4	0.0118752
Q15366;P57721	PCBP2	HUMAN	16	n_36_v	5	0.0169576
P18124	RPL7	HUMAN	27	n_36_v	10	0.0176603
O00571	DDX3X	HUMAN	8	n_36_v	2	0.0249477
Q13243	SRSF5	HUMAN	8	n_36_v	2	0.0249477
Q92900	UPF1	HUMAN	8	n_36_v	2	0.0249477
Q9H0D6	XRN2	HUMAN	8	n_36_v	2	0.0249477
Q9Y2W1	THRAP3	HUMAN	8	n_36_v	2	0.0249477
Q07666;Q5VWX1	KHDRBS1	HUMAN	13	n_36_v	4	0.0249477
2751-3246	NSP4	CVHOC	5	n_36_v	1	0.0249477
O00567	NOP56	HUMAN	5	n_36_v	1	0.0249477
O75822	EIF3J	HUMAN	5	n_36_v	1	0.0249477
P09429;B2RPK0	HMGB1	HUMAN	5	n_36_v	1	0.0249477
P19525	EIF2AK2	HUMAN	5	n_36_v	1	0.0249477
P62318	SNRPD3	HUMAN	5	n_36_v	1	0.0249477
Q06787	FMR1	HUMAN	5	n_36_v	1	0.0249477
Q14157	UBAP2L	HUMAN	5	n_36_v	1	0.0249477
Q4G0J3	LARP7	HUMAN	5	n_36_v	1	0.0249477
Q7Z7H8	MRPL10	HUMAN	5	n_36_v	1	0.0249477
Q8N983	MRPL43	HUMAN	5	n_36_v	1	0.0249477
Q8TAE8	GADD45GIP1	HUMAN	5	n_36_v	1	0.0249477
Q8TB72	PUM2	HUMAN	5	n_36_v	1	0.0249477
Q96EY7	PTCD3	HUMAN	5	n_36_v	1	0.0249477
Q96GC5	MRPL48	HUMAN	5	n_36_v	1	0.0249477
Q9BYD3	MRPL4	HUMAN	5	n_36_v	1	0.0249477
Q9NX20	MRPL16	HUMAN	5	n_36_v	1	0.0249477
Q9UHX1	PUF60	HUMAN	5	n_36_v	1	0.0249477
Q7L2E3	DHX30	HUMAN	15	n_36_v	5	0.0318399
P62847	RPS24	HUMAN	10	n_36_v	3	0.0412224
P83731	RPL24	HUMAN	19	n_36_v	7	0.0417606
P62280	RPS11	HUMAN	23	n_36_v	9	0.0467639
P18621	RPL17	HUMAN	14	n_36_v	5	0.0660061
Q969Q0;P83881	RPL36AL	HUMAN	7	n_36_v	2	0.0663889
Q92841	DDX17	HUMAN	16	n_36_v	6	0.072594
P61247	RPS3A	HUMAN	22	n_36_v	9	0.0807756
247-851	NSP2	CVHOC	4	n_36_v	1	0.0837519
O43670	ZNF207	HUMAN	4	n_36_v	1	0.0837519
O60869	EDF1	HUMAN	4	n_36_v	1	0.0837519
P00558	PGK1	HUMAN	4	n_36_v	1	0.0837519
P62140	PPP1CB	HUMAN	4	n_36_v	1	0.0837519
Q5T6F2	UBAP2	HUMAN	4	n_36_v	1	0.0837519
Q6P1L8	MRPL14	HUMAN	4	n_36_v	1	0.0837519
Q8IUX4;Q9NRW3;Q9HC16;Q96AK3	APOBEC3F	HUMAN	4	n_36_v	1	0.0837519
Q8WVM0	TFB1M	HUMAN	4	n_36_v	1	0.0837519
Q92615	LARP4B	HUMAN	4	n_36_v	1	0.0837519
Q93077;Q7L7L0;P04908	HIST1H2AC	HUMAN	4	n_36_v	1	0.0837519
Q96DH6	MSI2	HUMAN	4	n_36_v	1	0.0837519
Q99700	ATXN2	HUMAN	4	n_36_v	1	0.0837519
Q9BWF3;Q9BQ04	RBM4	HUMAN	4	n_36_v	1	0.0837519
Q9BZE4	GTPBP4	HUMAN	4	n_36_v	1	0.0837519
Q9HD20	ATP13A1	HUMAN	4	n_36_v	1	0.0837519
Q9NQ50	MRPL40	HUMAN	4	n_36_v	1	0.0837519
Q9UH17;P31941	APOBEC3B	HUMAN	4	n_36_v	1	0.0837519
Q9Y3I0	RTCB	HUMAN	4	n_36_v	1	0.0837519
Q9Y3Y2	CHTOP	HUMAN	4	n_36_v	1	0.0837519
REV__Q9Y2B1	NA	HUMAN	4	n_36_v	1	0.0837519
P62750	RPL23A	HUMAN	9	n_36_v	3	0.0840203
P62937	PPIA	HUMAN	9	n_36_v	3	0.0840203
Q14498	RBM39	HUMAN	9	n_36_v	3	0.0840203
Q8NC51	SERBP1	HUMAN	9	n_36_v	3	0.0840203
Q96T37	RBM15	HUMAN	9	n_36_v	3	0.0840203

### Sheet: OC43-gRNA-vs-noprobe-48hpi
Protein IDs	gname	species	target	type	background	adj.p
P33469	N	CVHOC	439	n_48_v	38	2.03294e-176
P51991	HNRNPA3	HUMAN	52	n_48_v	1	3.60568e-52
Q92945	KHSRP	HUMAN	90	n_48_v	5	5.55264e-51
P22626	HNRNPA2B1	HUMAN	98	n_48_v	7	3.59891e-46
P14866	HNRNPL	HUMAN	59	n_48_v	2	1.69915e-45
O60506	SYNCRIP	HUMAN	88	n_48_v	7	3.99155e-38
Q15717;Q12926;P26378	ELAVL1	HUMAN	50	n_48_v	2	2.06618e-35
P09651;Q32P51	HNRNPA1	HUMAN	82	n_48_v	7	1.50389e-33
O43390	HNRNPR	HUMAN	63	n_48_v	4	5.70905e-33
Q00839	HNRNPU	HUMAN	80	n_48_v	8	2.69562e-28
P42704;Q9NP80	LRPPRC	HUMAN	156	n_48_v	28	1.03293e-25
Q96I24	FUBP3	HUMAN	47	n_48_v	3	8.47634e-25
Q12906	ILF3	HUMAN	38	n_48_v	2	3.91445e-23
Q99729	HNRNPAB	HUMAN	37	n_48_v	2	3.46953e-22
P52272	HNRNPM	HUMAN	65	n_48_v	7	1.41584e-21
P43243	MATR3	HUMAN	41	n_48_v	3	1.06652e-19
Q1KMD3	HNRNPUL2	HUMAN	33	n_48_v	2	1.73531e-18
Q9HCE1	MOV10	HUMAN	25	n_48_v	1	1.73531e-18
P61978	HNRNPK	HUMAN	64	n_48_v	8	4.10175e-18
P26599	PTBP1	HUMAN	49	n_48_v	5	1.766e-17
Q9UKM9	RALY	HUMAN	31	n_48_v	2	9.89275e-17
P36334	S	CVHOC	23	n_48_v	1	2.11008e-16
Q8N163	CCAR2	HUMAN	23	n_48_v	1	2.11008e-16
Q15233	NONO	HUMAN	36	n_48_v	3	8.45019e-16
Q9NZB2;Q5T035	FAM120A	HUMAN	29	n_48_v	2	4.94406e-15
P31943	HNRNPH1	HUMAN	49	n_48_v	6	1.67874e-14
O75534	CSDE1	HUMAN	20	n_48_v	1	2.46318e-13
Q8WXF1	PSPC1	HUMAN	20	n_48_v	1	2.46318e-13
A0AV96;Q8TBY0;Q9NQ94	RBM47	HUMAN	26	n_48_v	2	1.4765e-12
Q14103	HNRNPD	HUMAN	26	n_48_v	2	1.4765e-12
P07910;O60812;B2RXH8;P0DMR1;B7ZW38;Q86SE5	HNRNPC	HUMAN	92	n_48_v	19	3.25451e-12
P52597	HNRNPF	HUMAN	36	n_48_v	4	3.65474e-12
P17844	DDX5	HUMAN	30	n_48_v	3	1.96746e-11
Q07666;Q5VWX1	KHDRBS1	HUMAN	18	n_48_v	1	1.98291e-11
Q96EP5	DAZAP1	HUMAN	18	n_48_v	1	1.98291e-11
P38159;O75526;Q8N7X1	RBMX	HUMAN	17	n_48_v	1	1.65604e-10
P98179	RBM3	HUMAN	17	n_48_v	1	1.65604e-10
Q07955	SRSF1	HUMAN	17	n_48_v	1	1.65604e-10
Q7Z2W4	ZC3HAV1	HUMAN	17	n_48_v	1	1.65604e-10
P11940;Q9H361;Q96DU9	PABPC1	HUMAN	23	n_48_v	2	2.86759e-10
Q13148	TARDBP	HUMAN	28	n_48_v	3	3.94821e-10
Q92879;O95319	CELF1	HUMAN	16	n_48_v	1	1.35647e-09
P62633	CNBP	HUMAN	22	n_48_v	2	1.57174e-09
Q01455	M	CVHOC	30	n_48_v	4	1.53537e-08
852-2750	NSP3	CVHOC	29	n_48_v	4	5.73095e-08
Q96T37	RBM15	HUMAN	14	n_48_v	1	8.10828e-08
Q96PK6	RBM14	HUMAN	19	n_48_v	2	2.27048e-07
P23246	SFPQ	HUMAN	39	n_48_v	7	3.05578e-07
Q92900	UPF1	HUMAN	13	n_48_v	1	5.6098e-07
Q5T653	MRPL2	HUMAN	18	n_48_v	2	1.03071e-06
Q96AE4	FUBP1	HUMAN	18	n_48_v	2	1.03071e-06
P12956	XRCC6	HUMAN	12	n_48_v	1	3.32147e-06
Q15637	SF1	HUMAN	12	n_48_v	1	3.32147e-06
Q8WWM7	ATXN2L	HUMAN	12	n_48_v	1	3.32147e-06
Q92499	DDX1	HUMAN	12	n_48_v	1	3.32147e-06
Q9BZE1	MRPL37	HUMAN	12	n_48_v	1	3.32147e-06
Q9NVS2	MRPS18A	HUMAN	12	n_48_v	1	3.32147e-06
P31942	HNRNPH3	HUMAN	16	n_48_v	2	1.82476e-05
Q00341	HDLBP	HUMAN	16	n_48_v	2	1.82476e-05
Q9GZT3	SLIRP	HUMAN	16	n_48_v	2	1.82476e-05
Q01085	TIAL1	HUMAN	11	n_48_v	1	1.83763e-05
Q13310	PABPC4	HUMAN	11	n_48_v	1	1.83763e-05
Q15424	SAFB	HUMAN	11	n_48_v	1	1.83763e-05
Q92804	TAF15	HUMAN	11	n_48_v	1	1.83763e-05
Q9BUJ2	HNRNPUL1	HUMAN	11	n_48_v	1	1.83763e-05
Q9NWH9	SLTM	HUMAN	11	n_48_v	1	1.83763e-05
Q08211	DHX9	HUMAN	24	n_48_v	4	1.88734e-05
P61247	RPS3A	HUMAN	31	n_48_v	6	2.1384e-05
O00425;Q9NZI8	IGF2BP3	HUMAN	15	n_48_v	2	6.6735e-05
P13010	XRCC5	HUMAN	10	n_48_v	1	9.84542e-05
P55795	HNRNPH2	HUMAN	10	n_48_v	1	9.84542e-05
P62937	PPIA	HUMAN	10	n_48_v	1	9.84542e-05
Q13084	MRPL28	HUMAN	10	n_48_v	1	9.84542e-05
Q86V81	ALYREF	HUMAN	18	n_48_v	3	0.000230518
O95758	PTBP3	HUMAN	14	n_48_v	2	0.000243554
P27635;Q96L21	RPL10	HUMAN	21	n_48_v	4	0.000438639
O75494;Q8WXF0	SRSF10	HUMAN	9	n_48_v	1	0.00044488
O75822	EIF3J	HUMAN	9	n_48_v	1	0.00044488
P39019	RPS19	HUMAN	9	n_48_v	1	0.00044488
P48634	PRRC2A	HUMAN	9	n_48_v	1	0.00044488
P62277	RPS13	HUMAN	9	n_48_v	1	0.00044488
P82675	MRPS5	HUMAN	9	n_48_v	1	0.00044488
Q14011	CIRBP	HUMAN	9	n_48_v	1	0.00044488
Q14151	SAFB2	HUMAN	9	n_48_v	1	0.00044488
Q15056	EIF4H	HUMAN	9	n_48_v	1	0.00044488
Q96AG4	LRRC59	HUMAN	9	n_48_v	1	0.00044488
Q9H0D6	XRN2	HUMAN	9	n_48_v	1	0.00044488
Q9UHX1	PUF60	HUMAN	9	n_48_v	1	0.00044488
O14979	HNRNPDL	HUMAN	17	n_48_v	3	0.000603848
Q9BYD1	MRPL13	HUMAN	13	n_48_v	2	0.00075682
Q04837	SSBP1	HUMAN	16	n_48_v	3	0.00176741
P10599	TXN	HUMAN	8	n_48_v	1	0.00198551
P19525	EIF2AK2	HUMAN	8	n_48_v	1	0.00198551
P26368	U2AF2	HUMAN	8	n_48_v	1	0.00198551
P35637	FUS	HUMAN	8	n_48_v	1	0.00198551
Q01844	EWSR1	HUMAN	8	n_48_v	1	0.00198551
Q14152	EIF3A	HUMAN	8	n_48_v	1	0.00198551
Q9BYK8	HELZ2	HUMAN	8	n_48_v	1	0.00198551
P19338	NCL	HUMAN	77	n_48_v	25	0.00219117
P11387;Q969P6	TOP1	HUMAN	12	n_48_v	2	0.00230366
P49207	RPL34	HUMAN	12	n_48_v	2	0.00230366
Q13151	HNRNPA0	HUMAN	12	n_48_v	2	0.00230366
Q6PKG0	LARP1	HUMAN	19	n_48_v	4	0.00230366
Q8NC51	SERBP1	HUMAN	19	n_48_v	4	0.00230366
Q7KZF4	SND1	HUMAN	25	n_48_v	6	0.00294001
P62917	RPL8	HUMAN	67	n_48_v	22	0.00591242
P55265	ADAR	HUMAN	11	n_48_v	2	0.00723739
P51116	FXR2	HUMAN	7	n_48_v	1	0.0074765
Q00577	PURA	HUMAN	7	n_48_v	1	0.0074765
Q80872	2a	CVHOC	7	n_48_v	1	0.0074765
Q8NE71	ABCF1	HUMAN	7	n_48_v	1	0.0074765
Q9BRJ2	MRPL45	HUMAN	7	n_48_v	1	0.0074765
Q9BY77	POLDIP3	HUMAN	7	n_48_v	1	0.0074765
Q9P015	MRPL15	HUMAN	7	n_48_v	1	0.0074765
Q9P0M9	MRPL27	HUMAN	7	n_48_v	1	0.0074765
Q9Y3I0	RTCB	HUMAN	7	n_48_v	1	0.0074765
Q9Y6M1	IGF2BP2	HUMAN	7	n_48_v	1	0.0074765
P13645;CON__P13645;CON__P08730-1;Q7Z3Y7;CON__Q7Z3Y7;CON__Q148H6;CON__Q2M2I5;Q7Z3Z0;Q7Z3Y8;CON__Q7Z3Z0;CON__Q7Z3Y8;Q2M2I5;CON__REFSEQ:XP_986630;CON__O76014;CON__Q7Z3Y9;CON__Q14525;CON__Q9UE12;CON__O76015;CON__Q14532;CON__A2A5Y0;CON__Q497I4;CON__Q15323;CON__Q99456;CON__O76013;CON__A2AB72;O76014;Q92764;Q99456;O76015;Q14525;CON__Q92764;Q15323;O76013;Q14532;Q7Z3Y9	KRT10	HUMAN	14	n_48_v	3	0.0101828
P84103	SRSF3	HUMAN	14	n_48_v	3	0.0101828
Q12905	ILF2	HUMAN	14	n_48_v	3	0.0101828
P62888	RPL30	HUMAN	10	n_48_v	2	0.0188705
P62995	TRA2B	HUMAN	10	n_48_v	2	0.0188705
Q5BKZ1	ZNF326	HUMAN	10	n_48_v	2	0.0188705
Q9Y2W1	THRAP3	HUMAN	10	n_48_v	2	0.0188705
O15371	EIF3D	HUMAN	6	n_48_v	1	0.0251438
O60832	DKC1	HUMAN	6	n_48_v	1	0.0251438
P25398	RPS12	HUMAN	6	n_48_v	1	0.0251438
Q13247	SRSF6	HUMAN	6	n_48_v	1	0.0251438
Q14157	UBAP2L	HUMAN	6	n_48_v	1	0.0251438
Q14671	PUM1	HUMAN	6	n_48_v	1	0.0251438
Q14694	USP10	HUMAN	6	n_48_v	1	0.0251438
Q4G0J3	LARP7	HUMAN	6	n_48_v	1	0.0251438
Q6P1L8	MRPL14	HUMAN	6	n_48_v	1	0.0251438
Q8IUX4;Q9NRW3;Q9HC16;Q96AK3	APOBEC3F	HUMAN	6	n_48_v	1	0.0251438
Q8N983	MRPL43	HUMAN	6	n_48_v	1	0.0251438
Q96GC5	MRPL48	HUMAN	6	n_48_v	1	0.0251438
Q99575	POP1	HUMAN	6	n_48_v	1	0.0251438
Q9BWF3;Q9BQ04	RBM4	HUMAN	6	n_48_v	1	0.0251438
Q9H6T0;Q6NXG1	ESRP2	HUMAN	6	n_48_v	1	0.0251438
Q9Y3Y2	CHTOP	HUMAN	6	n_48_v	1	0.0251438
P18124	RPL7	HUMAN	29	n_48_v	9	0.040504
P22087	FBL	HUMAN	9	n_48_v	2	0.0453233
P23588	EIF4B	HUMAN	9	n_48_v	2	0.0453233
P62841	RPS15	HUMAN	9	n_48_v	2	0.0453233
Q9P2E9	RRBP1	HUMAN	17	n_48_v	5	0.0787517
247-851	NSP2	CVHOC	5	n_48_v	1	0.0787517
3926-4122	NSP8	CVHOC	5	n_48_v	1	0.0787517
O00567	NOP56	HUMAN	5	n_48_v	1	0.0787517
P09001	MRPL3	HUMAN	5	n_48_v	1	0.0787517
P26038	MSN	HUMAN	5	n_48_v	1	0.0787517
Q13435	SF3B2	HUMAN	5	n_48_v	1	0.0787517
Q13573	SNW1	HUMAN	5	n_48_v	1	0.0787517
Q13838	DDX39B	HUMAN	5	n_48_v	1	0.0787517
Q8IY67	RAVER1	HUMAN	5	n_48_v	1	0.0787517
Q96QR8;Q9UJV8	PURB	HUMAN	5	n_48_v	1	0.0787517
Q9BYD3	MRPL4	HUMAN	5	n_48_v	1	0.0787517
Q9H089	LSG1	HUMAN	5	n_48_v	1	0.0787517
Q9NX20	MRPL16	HUMAN	5	n_48_v	1	0.0787517
Q9Y3D9	MRPS23	HUMAN	5	n_48_v	1	0.0787517
P62280	RPS11	HUMAN	27	n_48_v	9	0.0989156
