## Supplemental Tables for "The SARS-CoV-2 RNA interactome": TableS4_Related to Figure S2D_HCoV-OC43-sgRNA-binding.xlsx

### Sheet: OC43-sgRNA-vs-noprobe-12hpi
Protein IDs	gname	species	target	type	background	adj.p
P33469	N	CVHOC	148	n_12_v	1	3.53047e-236
Q04837	SSBP1	HUMAN	44	n_12_v	1	6.87949e-48
P11387;Q969P6	TOP1	HUMAN	31	n_12_v	1	1.78962e-29
Q7KZF4	SND1	HUMAN	27	n_12_v	1	2.66363e-24
P09651;Q32P51	HNRNPA1	HUMAN	24	n_12_v	1	1.38909e-20
P19338	NCL	HUMAN	41	n_12_v	4	1.85953e-20
P07910;O60812;B2RXH8;P0DMR1;B7ZW38;Q86SE5	HNRNPC	HUMAN	30	n_12_v	2	9.02177e-20
P52272	HNRNPM	HUMAN	22	n_12_v	1	2.4949e-18
P22626	HNRNPA2B1	HUMAN	28	n_12_v	2	7.84463e-18
O60506	SYNCRIP	HUMAN	33	n_12_v	3	1.01009e-17
P09874	PARP1	HUMAN	21	n_12_v	1	2.88807e-17
Q00839	HNRNPU	HUMAN	24	n_12_v	2	4.84764e-14
P42704;Q9NP80	LRPPRC	HUMAN	84	n_12_v	22	1.39101e-13
Q92945	KHSRP	HUMAN	23	n_12_v	2	3.60275e-13
P26599	PTBP1	HUMAN	17	n_12_v	1	8.53315e-13
Q01455	M	CVHOC	16	n_12_v	1	9.97063e-12
P51991	HNRNPA3	HUMAN	14	n_12_v	1	1.22504e-09
P62917	RPL8	HUMAN	26	n_12_v	4	3.20178e-09
O43390	HNRNPR	HUMAN	13	n_12_v	1	1.13989e-08
P14866	HNRNPL	HUMAN	12	n_12_v	1	1.00177e-07
P27694	RPA1	HUMAN	12	n_12_v	1	1.00177e-07
P26373	RPL13	HUMAN	16	n_12_v	2	2.43766e-07
P23396	RPS3	HUMAN	11	n_12_v	1	7.03435e-07
P43243	MATR3	HUMAN	11	n_12_v	1	7.03435e-07
Q00341	HDLBP	HUMAN	11	n_12_v	1	7.03435e-07
Q96I24	FUBP3	HUMAN	11	n_12_v	1	7.03435e-07
Q9GZT3	SLIRP	HUMAN	11	n_12_v	1	7.03435e-07
P15880	RPS2	HUMAN	22	n_12_v	4	8.00573e-07
A0AV96;Q8TBY0;Q9NQ94	RBM47	HUMAN	10	n_12_v	1	5.11231e-06
P46777	RPL5	HUMAN	10	n_12_v	1	5.11231e-06
Q99729	HNRNPAB	HUMAN	10	n_12_v	1	5.11231e-06
P27635;Q96L21	RPL10	HUMAN	9	n_12_v	1	3.5714e-05
Q02878	RPL6	HUMAN	9	n_12_v	1	3.5714e-05
Q15717;Q12926;P26378	ELAVL1	HUMAN	9	n_12_v	1	3.5714e-05
P61978	HNRNPK	HUMAN	16	n_12_v	3	3.8998e-05
P31943	HNRNPH1	HUMAN	15	n_12_v	3	0.000150628
P17844	DDX5	HUMAN	8	n_12_v	1	0.000206765
P18621	RPL17	HUMAN	8	n_12_v	1	0.000206765
P23246	SFPQ	HUMAN	8	n_12_v	1	0.000206765
Q15365	PCBP1	HUMAN	8	n_12_v	1	0.000206765
Q7Z2W4	ZC3HAV1	HUMAN	8	n_12_v	1	0.000206765
O76021	RSL1D1	HUMAN	7	n_12_v	1	0.00102759
P02545	LMNA	HUMAN	7	n_12_v	1	0.00102759
P09429;B2RPK0	HMGB1	HUMAN	7	n_12_v	1	0.00102759
P11940;Q9H361;Q96DU9	PABPC1	HUMAN	7	n_12_v	1	0.00102759
P16403	HIST1H1C	HUMAN	7	n_12_v	1	0.00102759
P16989	YBX3	HUMAN	7	n_12_v	1	0.00102759
P62269	RPS18	HUMAN	7	n_12_v	1	0.00102759
P62750	RPL23A	HUMAN	7	n_12_v	1	0.00102759
P83731	RPL24	HUMAN	7	n_12_v	1	0.00102759
Q12906	ILF3	HUMAN	7	n_12_v	1	0.00102759
Q6PKG0	LARP1	HUMAN	7	n_12_v	1	0.00102759
P52597	HNRNPF	HUMAN	13	n_12_v	3	0.00135081
P62805	HIST1H4A	HUMAN	27	n_12_v	9	0.00159132
Q13148	TARDBP	HUMAN	10	n_12_v	2	0.00159132
P36578	RPL4	HUMAN	22	n_12_v	7	0.00259561
O14979	HNRNPDL	HUMAN	6	n_12_v	1	0.00493004
P31942	HNRNPH3	HUMAN	6	n_12_v	1	0.00493004
P35637	FUS	HUMAN	6	n_12_v	1	0.00493004
Q1KMD3	HNRNPUL2	HUMAN	6	n_12_v	1	0.00493004
Q96AE4	FUBP1	HUMAN	6	n_12_v	1	0.00493004
P18124	RPL7	HUMAN	11	n_12_v	3	0.0117266
P62241	RPS8	HUMAN	20	n_12_v	7	0.0120114
P16402	HIST1H1D	HUMAN	5	n_12_v	1	0.0188699
P26368	U2AF2	HUMAN	5	n_12_v	1	0.0188699
P27816	MAP4	HUMAN	5	n_12_v	1	0.0188699
P36334	S	CVHOC	5	n_12_v	1	0.0188699
P46781	RPS9	HUMAN	5	n_12_v	1	0.0188699
P54098	POLG	HUMAN	5	n_12_v	1	0.0188699
P62633	CNBP	HUMAN	5	n_12_v	1	0.0188699
P62995	TRA2B	HUMAN	5	n_12_v	1	0.0188699
Q13151	HNRNPA0	HUMAN	5	n_12_v	1	0.0188699
Q13283	G3BP1	HUMAN	5	n_12_v	1	0.0188699
Q14980	NUMA1	HUMAN	5	n_12_v	1	0.0188699
Q16629	SRSF7	HUMAN	5	n_12_v	1	0.0188699
Q6P5R6	RPL22L1	HUMAN	5	n_12_v	1	0.0188699
Q92804	TAF15	HUMAN	5	n_12_v	1	0.0188699
Q96PK6	RBM14	HUMAN	5	n_12_v	1	0.0188699
Q9NR56;Q9NUK0	MBNL1	HUMAN	5	n_12_v	1	0.0188699
CON__P13717	NA	NA	236	n_12_v	138	0.0288558
P08865	RPSA	HUMAN	7	n_12_v	2	0.045318
P46782	RPS5	HUMAN	7	n_12_v	2	0.045318
P60866	RPS20	HUMAN	7	n_12_v	2	0.045318
Q02543	RPL18A	HUMAN	7	n_12_v	2	0.045318
Q15287	RNPS1	HUMAN	7	n_12_v	2	0.045318
Q86V81	ALYREF	HUMAN	7	n_12_v	2	0.045318
P07437	TUBB	HUMAN	11	n_12_v	4	0.0576368
O15371	EIF3D	HUMAN	4	n_12_v	1	0.0576368
O75367;Q9P0M6	H2AFY	HUMAN	4	n_12_v	1	0.0576368
P06748	NPM1	HUMAN	4	n_12_v	1	0.0576368
P29372	MPG	HUMAN	4	n_12_v	1	0.0576368
P38159;O75526;Q8N7X1	RBMX	HUMAN	4	n_12_v	1	0.0576368
P42167;P42166	TMPO	HUMAN	4	n_12_v	1	0.0576368
P53999	SUB1	HUMAN	4	n_12_v	1	0.0576368
P62263	RPS14	HUMAN	4	n_12_v	1	0.0576368
P62829	RPL23	HUMAN	4	n_12_v	1	0.0576368
P62899	RPL31	HUMAN	4	n_12_v	1	0.0576368
Q07955	SRSF1	HUMAN	4	n_12_v	1	0.0576368
Q12905	ILF2	HUMAN	4	n_12_v	1	0.0576368
Q13523	PRPF4B	HUMAN	4	n_12_v	1	0.0576368
Q14152	EIF3A	HUMAN	4	n_12_v	1	0.0576368
Q15233	NONO	HUMAN	4	n_12_v	1	0.0576368
Q8WWM7	ATXN2L	HUMAN	4	n_12_v	1	0.0576368
Q8WXF1	PSPC1	HUMAN	4	n_12_v	1	0.0576368
Q9BUJ2	HNRNPUL1	HUMAN	4	n_12_v	1	0.0576368
Q9BYD1	MRPL13	HUMAN	4	n_12_v	1	0.0576368
Q9NVV4	MTPAP	HUMAN	4	n_12_v	1	0.0576368
Q9NZB2;Q5T035	FAM120A	HUMAN	4	n_12_v	1	0.0576368
Q9UKM9	RALY	HUMAN	4	n_12_v	1	0.0576368
Q9UN86	G3BP2	HUMAN	4	n_12_v	1	0.0576368
Q9Y5B9	SUPT16H	HUMAN	4	n_12_v	1	0.0576368
P16401	HIST1H1B	HUMAN	17	n_12_v	7	0.0579245
P05141;Q9H0C2	SLC25A5	HUMAN	6	n_12_v	2	0.0948598
P11166	SLC2A1	HUMAN	6	n_12_v	2	0.0948598
P35268	RPL22	HUMAN	6	n_12_v	2	0.0948598
P46776	RPL27A	HUMAN	6	n_12_v	2	0.0948598
P84103	SRSF3	HUMAN	6	n_12_v	2	0.0948598
Q14498	RBM39	HUMAN	6	n_12_v	2	0.0948598
Q7L0Y3	TRMT10C	HUMAN	6	n_12_v	2	0.0948598

### Sheet: OC43-sgRNA-vs-noprobe-24hpi
Protein IDs	gname	species	target	type	background	adj.p
P33469	N	CVHOC	211	n_24_v	2	2.35E-310
Q7KZF4	SND1	HUMAN	37	n_24_v	1	2.32214e-38
P52272	HNRNPM	HUMAN	34	n_24_v	1	3.06041e-34
P26599	PTBP1	HUMAN	33	n_24_v	1	5.87066e-33
O60506	SYNCRIP	HUMAN	55	n_24_v	5	1.22299e-29
P22626	HNRNPA2B1	HUMAN	43	n_24_v	3	6.77613e-28
Q96I24	FUBP3	HUMAN	27	n_24_v	1	4.93489e-25
P14866	HNRNPL	HUMAN	25	n_24_v	1	1.7406e-22
P31943	HNRNPH1	HUMAN	36	n_24_v	3	4.50777e-21
Q92945	KHSRP	HUMAN	47	n_24_v	6	1.25244e-19
CON__P08779;P08779;CON__Q9Z2K1;CON__Q3ZAW8	KRT16	NA	22	n_24_v	1	7.68651e-19
P42704;Q9NP80	LRPPRC	HUMAN	98	n_24_v	25	8.22968e-18
P52597	HNRNPF	HUMAN	27	n_24_v	2	1.90335e-17
P07910;O60812;B2RXH8;P0DMR1;B7ZW38;Q86SE5	HNRNPC	HUMAN	40	n_24_v	5	2.91759e-17
P09651;Q32P51	HNRNPA1	HUMAN	31	n_24_v	3	1.2256e-16
P43243	MATR3	HUMAN	20	n_24_v	1	1.3417e-16
Q13148	TARDBP	HUMAN	20	n_24_v	1	1.3417e-16
O75534	CSDE1	HUMAN	19	n_24_v	1	1.94319e-15
Q00839	HNRNPU	HUMAN	40	n_24_v	6	1.00238e-14
O43390	HNRNPR	HUMAN	24	n_24_v	2	1.08177e-14
P15924	DSP	HUMAN	24	n_24_v	2	1.08177e-14
Q00341	HDLBP	HUMAN	24	n_24_v	2	1.08177e-14
A0AV96;Q8TBY0;Q9NQ94	RBM47	HUMAN	18	n_24_v	1	1.965e-14
P11940;Q9H361;Q96DU9	PABPC1	HUMAN	18	n_24_v	1	1.965e-14
Q99729	HNRNPAB	HUMAN	18	n_24_v	1	1.965e-14
Q9NZB2;Q5T035	FAM120A	HUMAN	18	n_24_v	1	1.965e-14
Q14103	HNRNPD	HUMAN	17	n_24_v	1	2.53238e-13
Q6PKG0	LARP1	HUMAN	17	n_24_v	1	2.53238e-13
P51991	HNRNPA3	HUMAN	22	n_24_v	2	6.59248e-13
P23246	SFPQ	HUMAN	16	n_24_v	1	3.10845e-12
P17844	DDX5	HUMAN	21	n_24_v	2	5.19212e-12
Q04837	SSBP1	HUMAN	25	n_24_v	3	7.95115e-12
P61978	HNRNPK	HUMAN	28	n_24_v	4	2.71087e-11
P31942	HNRNPH3	HUMAN	15	n_24_v	1	3.31048e-11
Q9HCE1	MOV10	HUMAN	15	n_24_v	1	3.31048e-11
Q12906	ILF3	HUMAN	14	n_24_v	1	3.56719e-10
Q15233	NONO	HUMAN	14	n_24_v	1	3.56719e-10
Q9UKM9	RALY	HUMAN	14	n_24_v	1	3.56719e-10
Q08211	DHX9	HUMAN	13	n_24_v	1	3.71887e-09
Q7Z2W4	ZC3HAV1	HUMAN	13	n_24_v	1	3.71887e-09
Q15717;Q12926;P26378	ELAVL1	HUMAN	17	n_24_v	2	1.24256e-08
852-2750	NSP3	CVHOC	12	n_24_v	1	3.31455e-08
P11387;Q969P6	TOP1	HUMAN	12	n_24_v	1	3.31455e-08
P62633	CNBP	HUMAN	12	n_24_v	1	3.31455e-08
Q07955	SRSF1	HUMAN	12	n_24_v	1	3.31455e-08
Q96AE4	FUBP1	HUMAN	12	n_24_v	1	3.31455e-08
P15880	RPS2	HUMAN	31	n_24_v	7	1.18589e-07
P62917	RPL8	HUMAN	36	n_24_v	9	1.33837e-07
O00425;Q9NZI8	IGF2BP3	HUMAN	11	n_24_v	1	2.6409e-07
P09874	PARP1	HUMAN	11	n_24_v	1	2.6409e-07
P14923	JUP	HUMAN	11	n_24_v	1	2.6409e-07
P23396	RPS3	HUMAN	11	n_24_v	1	2.6409e-07
P60866	RPS20	HUMAN	11	n_24_v	1	2.6409e-07
P83731	RPL24	HUMAN	11	n_24_v	1	2.6409e-07
Q1KMD3	HNRNPUL2	HUMAN	11	n_24_v	1	2.6409e-07
Q5T749	KPRP	HUMAN	15	n_24_v	2	3.75346e-07
P19338	NCL	HUMAN	42	n_24_v	12	3.7679e-07
Q01455	M	CVHOC	18	n_24_v	3	7.66648e-07
Q02878	RPL6	HUMAN	21	n_24_v	4	8.45522e-07
P47914	RPL29	HUMAN	14	n_24_v	2	2.02992e-06
P16989	YBX3	HUMAN	10	n_24_v	1	2.02992e-06
Q07666;Q5VWX1	KHDRBS1	HUMAN	10	n_24_v	1	2.02992e-06
Q14498	RBM39	HUMAN	10	n_24_v	1	2.02992e-06
P62280	RPS11	HUMAN	17	n_24_v	3	3.24276e-06
O14979	HNRNPDL	HUMAN	9	n_24_v	1	1.43584e-05
P11021	HSPA5	HUMAN	9	n_24_v	1	1.43584e-05
P23588	EIF4B	HUMAN	9	n_24_v	1	1.43584e-05
P27635;Q96L21	RPL10	HUMAN	9	n_24_v	1	1.43584e-05
P35637	FUS	HUMAN	9	n_24_v	1	1.43584e-05
Q14152	EIF3A	HUMAN	9	n_24_v	1	1.43584e-05
Q92841	DDX17	HUMAN	9	n_24_v	1	1.43584e-05
Q9GZT3	SLIRP	HUMAN	9	n_24_v	1	1.43584e-05
P36578	RPL4	HUMAN	33	n_24_v	10	2.19054e-05
P62081	RPS7	HUMAN	12	n_24_v	2	4.77166e-05
P36334	S	CVHOC	8	n_24_v	1	8.75186e-05
P42766	RPL35	HUMAN	8	n_24_v	1	8.75186e-05
P48634	PRRC2A	HUMAN	8	n_24_v	1	8.75186e-05
P62263	RPS14	HUMAN	8	n_24_v	1	8.75186e-05
Q02413	DSG1	HUMAN	8	n_24_v	1	8.75186e-05
Q07065	CKAP4	HUMAN	8	n_24_v	1	8.75186e-05
Q15365	PCBP1	HUMAN	8	n_24_v	1	8.75186e-05
Q15424	SAFB	HUMAN	8	n_24_v	1	8.75186e-05
Q8IWR0	ZC3H7A	HUMAN	8	n_24_v	1	8.75186e-05
Q8N163	CCAR2	HUMAN	8	n_24_v	1	8.75186e-05
Q8WXF1	PSPC1	HUMAN	8	n_24_v	1	8.75186e-05
Q92900	UPF1	HUMAN	8	n_24_v	1	8.75186e-05
Q9BUJ2	HNRNPUL1	HUMAN	8	n_24_v	1	8.75186e-05
P46777	RPL5	HUMAN	22	n_24_v	6	0.000112156
P46781	RPS9	HUMAN	11	n_24_v	2	0.000190784
O00571	DDX3X	HUMAN	7	n_24_v	1	0.000506231
O95758	PTBP3	HUMAN	7	n_24_v	1	0.000506231
P12956	XRCC6	HUMAN	7	n_24_v	1	0.000506231
Q01085	TIAL1	HUMAN	7	n_24_v	1	0.000506231
Q12905	ILF2	HUMAN	7	n_24_v	1	0.000506231
Q13151	HNRNPA0	HUMAN	7	n_24_v	1	0.000506231
Q14011	CIRBP	HUMAN	7	n_24_v	1	0.000506231
Q92499	DDX1	HUMAN	7	n_24_v	1	0.000506231
Q96EP5	DAZAP1	HUMAN	7	n_24_v	1	0.000506231
Q96PK6	RBM14	HUMAN	7	n_24_v	1	0.000506231
Q9BZE1	MRPL37	HUMAN	7	n_24_v	1	0.000506231
P67809	YBX1	HUMAN	13	n_24_v	3	0.000559291
P62701;P22090;Q8TD47	RPS4X	HUMAN	10	n_24_v	2	0.000726915
Q15366;P57721	PCBP2	HUMAN	10	n_24_v	2	0.000726915
Q7L2E3	DHX30	HUMAN	10	n_24_v	2	0.000726915
P46782	RPS5	HUMAN	12	n_24_v	3	0.00187089
P35527;CON__P35527	KRT9	HUMAN	53	n_24_v	24	0.00247525
O15371	EIF3D	HUMAN	6	n_24_v	1	0.00252477
O75494;Q8WXF0	SRSF10	HUMAN	6	n_24_v	1	0.00252477
P09429;B2RPK0	HMGB1	HUMAN	6	n_24_v	1	0.00252477
P38159;O75526;Q8N7X1	RBMX	HUMAN	6	n_24_v	1	0.00252477
Q01844	EWSR1	HUMAN	6	n_24_v	1	0.00252477
Q13310	PABPC4	HUMAN	6	n_24_v	1	0.00252477
Q8NC51	SERBP1	HUMAN	6	n_24_v	1	0.00252477
Q8WWM7	ATXN2L	HUMAN	6	n_24_v	1	0.00252477
Q92615	LARP4B	HUMAN	6	n_24_v	1	0.00252477
Q92879;O95319	CELF1	HUMAN	6	n_24_v	1	0.00252477
Q9BZE4	GTPBP4	HUMAN	6	n_24_v	1	0.00252477
Q9UGR2	ZC3H7B	HUMAN	6	n_24_v	1	0.00252477
Q9Y6M1	IGF2BP2	HUMAN	6	n_24_v	1	0.00252477
P02545	LMNA	HUMAN	8	n_24_v	2	0.00950815
P62841	RPS15	HUMAN	8	n_24_v	2	0.00950815
Q86V81	ALYREF	HUMAN	8	n_24_v	2	0.00950815
P18124	RPL7	HUMAN	17	n_24_v	6	0.00967426
Q99613;B5ME19	EIF3C	HUMAN	5	n_24_v	1	0.0112139
O75822	EIF3J	HUMAN	5	n_24_v	1	0.0112139
P27694	RPA1	HUMAN	5	n_24_v	1	0.0112139
P53999	SUB1	HUMAN	5	n_24_v	1	0.0112139
P60842;Q14240	EIF4A1	HUMAN	5	n_24_v	1	0.0112139
P62906	RPL10A	HUMAN	5	n_24_v	1	0.0112139
P98179	RBM3	HUMAN	5	n_24_v	1	0.0112139
Q13283	G3BP1	HUMAN	5	n_24_v	1	0.0112139
Q14258	TRIM25	HUMAN	5	n_24_v	1	0.0112139
Q14694	USP10	HUMAN	5	n_24_v	1	0.0112139
Q15056	EIF4H	HUMAN	5	n_24_v	1	0.0112139
Q86U42;A6NDY0	PABPN1	HUMAN	5	n_24_v	1	0.0112139
Q86UE4	MTDH	HUMAN	5	n_24_v	1	0.0112139
Q92804	TAF15	HUMAN	5	n_24_v	1	0.0112139
Q96T37	RBM15	HUMAN	5	n_24_v	1	0.0112139
Q9H6T0;Q6NXG1	ESRP2	HUMAN	5	n_24_v	1	0.0112139
Q9P258	RCC2	HUMAN	5	n_24_v	1	0.0112139
Q9P2E9	RRBP1	HUMAN	10	n_24_v	3	0.0135941
P04264;CON__P04264;CON__H-INV:HIT000016045	KRT1	HUMAN	49	n_24_v	25	0.0267877
CON__P02533;P02533;CON__Q6IFX2;CON__A2A4G1;CON__P19012;P19012;CON__Q61782;CON__P35900;CON__Q9D312;P35900	KRT14	NA	7	n_24_v	2	0.0267877
P06748	NPM1	HUMAN	7	n_24_v	2	0.0267877
P49207	RPL34	HUMAN	7	n_24_v	2	0.0267877
Q6P2Q9	PRPF8	HUMAN	7	n_24_v	2	0.0267877
Q9NR30	DDX21	HUMAN	7	n_24_v	2	0.0267877
P13639	EEF2	HUMAN	19	n_24_v	8	0.033856
P08865	RPSA	HUMAN	9	n_24_v	3	0.0352589
P18621	RPL17	HUMAN	9	n_24_v	3	0.0352589
P50914	RPL14	HUMAN	9	n_24_v	3	0.0352589
CON__P02538;P02538;CON__O95678;O95678;CON__Q8VED5	KRT6A	NA	4	n_24_v	1	0.0385779
CON__P35908;CON__Q3KNV1;CON__P08729;CON__Q6NXH9;CON__Q9NSB2;CON__Q6ISB0;P08729;Q9NSB2;CON__REFSEQ:XP_932229	NA	NA	4	n_24_v	1	0.0385779
O43251;Q9NWB1;A6NFN3	RBFOX2	HUMAN	4	n_24_v	1	0.0385779
O60869	EDF1	HUMAN	4	n_24_v	1	0.0385779
P05023;P13637;P50993;Q13733	ATP1A1	HUMAN	4	n_24_v	1	0.0385779
P22087	FBL	HUMAN	4	n_24_v	1	0.0385779
P32969	RPL9	HUMAN	4	n_24_v	1	0.0385779
P46783;Q9NQ39	RPS10	HUMAN	4	n_24_v	1	0.0385779
P55795	HNRNPH2	HUMAN	4	n_24_v	1	0.0385779
P62249	RPS16	HUMAN	4	n_24_v	1	0.0385779
Q04637;O43432	EIF4G1	HUMAN	4	n_24_v	1	0.0385779
Q08945	SSRP1	HUMAN	4	n_24_v	1	0.0385779
Q12849	GRSF1	HUMAN	4	n_24_v	1	0.0385779
Q13243	SRSF5	HUMAN	4	n_24_v	1	0.0385779
Q13247	SRSF6	HUMAN	4	n_24_v	1	0.0385779
Q13835	PKP1	HUMAN	4	n_24_v	1	0.0385779
Q15084	PDIA6	HUMAN	4	n_24_v	1	0.0385779
Q15637	SF1	HUMAN	4	n_24_v	1	0.0385779
Q5BKZ1	ZNF326	HUMAN	4	n_24_v	1	0.0385779
Q5T653	MRPL2	HUMAN	4	n_24_v	1	0.0385779
Q8N1G4	LRRC47	HUMAN	4	n_24_v	1	0.0385779
Q92736	RYR2	HUMAN	4	n_24_v	1	0.0385779
Q96KR1	ZFR	HUMAN	4	n_24_v	1	0.0385779
Q9BRJ2	MRPL45	HUMAN	4	n_24_v	1	0.0385779
Q9BWF3;Q9BQ04	RBM4	HUMAN	4	n_24_v	1	0.0385779
Q9BYD1	MRPL13	HUMAN	4	n_24_v	1	0.0385779
Q9BYD3	MRPL4	HUMAN	4	n_24_v	1	0.0385779
Q9NVS2	MRPS18A	HUMAN	4	n_24_v	1	0.0385779
Q9NVV4	MTPAP	HUMAN	4	n_24_v	1	0.0385779
Q9UIG0	BAZ1B	HUMAN	4	n_24_v	1	0.0385779
Q9UN86	G3BP2	HUMAN	4	n_24_v	1	0.0385779
Q9Y383;Q9NQ29	LUC7L2	HUMAN	4	n_24_v	1	0.0385779
Q9Y3I0	RTCB	HUMAN	4	n_24_v	1	0.0385779
P35579;P35749	MYH9	HUMAN	6	n_24_v	2	0.0648824
P40429;Q6NVV1	RPL13A	HUMAN	12	n_24_v	5	0.0685258
Q02543	RPL18A	HUMAN	12	n_24_v	5	0.0685258
P62266	RPS23	HUMAN	10	n_24_v	4	0.0717964
P27816	MAP4	HUMAN	8	n_24_v	3	0.0717964

### Sheet: OC43-sgRNA-vs-noprobe-36hpi
Protein IDs	gname	species	target	type	background	adj.p
P33469	N	CVHOC	390	n_36_v	25	1.69306e-239
O60506	SYNCRIP	HUMAN	97	n_36_v	10	1.39887e-41
Q7KZF4	SND1	HUMAN	57	n_36_v	3	1.37389e-39
Q00341	HDLBP	HUMAN	36	n_36_v	1	5.95081e-35
Q96I24	FUBP3	HUMAN	42	n_36_v	2	3.13488e-31
P07910;O60812;B2RXH8;P0DMR1;B7ZW38;Q86SE5	HNRNPC	HUMAN	89	n_36_v	12	4.96871e-30
P52272	HNRNPM	HUMAN	73	n_36_v	9	4.63916e-27
Q92945	KHSRP	HUMAN	76	n_36_v	10	1.84451e-26
P14866	HNRNPL	HUMAN	42	n_36_v	3	1.39627e-24
P61978	HNRNPK	HUMAN	66	n_36_v	9	2.64369e-22
Q9HCE1	MOV10	HUMAN	24	n_36_v	1	8.13184e-20
Q12906	ILF3	HUMAN	31	n_36_v	2	9.92887e-20
Q15717;Q12926;P26378	ELAVL1	HUMAN	40	n_36_v	4	2.23913e-18
P42704;Q9NP80	LRPPRC	HUMAN	126	n_36_v	32	5.95408e-18
P11940;Q9H361;Q96DU9	PABPC1	HUMAN	29	n_36_v	2	7.94727e-18
Q00839	HNRNPU	HUMAN	69	n_36_v	13	4.42173e-16
Q6PKG0	LARP1	HUMAN	26	n_36_v	2	5.4762e-15
A0AV96;Q8TBY0;Q9NQ94	RBM47	HUMAN	31	n_36_v	3	6.21068e-15
Q9NZB2;Q5T035	FAM120A	HUMAN	19	n_36_v	1	3.08287e-14
P52597	HNRNPF	HUMAN	34	n_36_v	4	7.64852e-14
O43390	HNRNPR	HUMAN	52	n_36_v	9	8.658e-14
P26599	PTBP1	HUMAN	61	n_36_v	12	1.35749e-13
Q7Z2W4	ZC3HAV1	HUMAN	18	n_36_v	1	3.23268e-13
P17844	DDX5	HUMAN	33	n_36_v	4	3.55177e-13
P22626	HNRNPA2B1	HUMAN	70	n_36_v	16	1.99907e-12
Q9UKM9	RALY	HUMAN	23	n_36_v	2	2.01814e-12
P43243	MATR3	HUMAN	39	n_36_v	6	3.63409e-12
Q9BYK8	HELZ2	HUMAN	16	n_36_v	1	3.66166e-11
O75534	CSDE1	HUMAN	24	n_36_v	3	1.26917e-09
O00425;Q9NZI8	IGF2BP3	HUMAN	14	n_36_v	1	3.31335e-09
Q14152	EIF3A	HUMAN	14	n_36_v	1	3.31335e-09
Q1KMD3	HNRNPUL2	HUMAN	14	n_36_v	1	3.31335e-09
Q92879;O95319	CELF1	HUMAN	14	n_36_v	1	3.31335e-09
Q9BYD1	MRPL13	HUMAN	14	n_36_v	1	3.31335e-09
Q08211	DHX9	HUMAN	27	n_36_v	4	3.81434e-09
Q86V81	ALYREF	HUMAN	19	n_36_v	2	3.81434e-09
P09651;Q32P51	HNRNPA1	HUMAN	39	n_36_v	8	1.24203e-08
Q14103	HNRNPD	HUMAN	26	n_36_v	4	1.59215e-08
Q14011	CIRBP	HUMAN	13	n_36_v	1	2.68777e-08
Q96EP5	DAZAP1	HUMAN	13	n_36_v	1	2.68777e-08
P51991	HNRNPA3	HUMAN	25	n_36_v	4	6.36495e-08
Q8N163	CCAR2	HUMAN	12	n_36_v	1	2.2291e-07
Q9GZT3	SLIRP	HUMAN	12	n_36_v	1	2.2291e-07
Q01455	M	CVHOC	27	n_36_v	5	3.51028e-07
O14979	HNRNPDL	HUMAN	20	n_36_v	3	5.09628e-07
Q92900	UPF1	HUMAN	16	n_36_v	2	6.62999e-07
P62280	RPS11	HUMAN	38	n_36_v	9	6.7446e-07
P62917	RPL8	HUMAN	72	n_36_v	23	8.2258e-07
Q99613;B5ME19	EIF3C	HUMAN	11	n_36_v	1	1.55777e-06
Q13310	PABPC4	HUMAN	11	n_36_v	1	1.55777e-06
Q5T653	MRPL2	HUMAN	11	n_36_v	1	1.55777e-06
P49207	RPL34	HUMAN	19	n_36_v	3	1.97575e-06
P15880	RPS2	HUMAN	66	n_36_v	21	2.09955e-06
P19338	NCL	HUMAN	77	n_36_v	26	2.40588e-06
P62995	TRA2B	HUMAN	15	n_36_v	2	3.01392e-06
P48634	PRRC2A	HUMAN	10	n_36_v	1	1.06089e-05
P98179	RBM3	HUMAN	10	n_36_v	1	1.06089e-05
Q99729	HNRNPAB	HUMAN	21	n_36_v	4	1.06089e-05
P11387;Q969P6	TOP1	HUMAN	14	n_36_v	2	1.39222e-05
P36334	S	CVHOC	14	n_36_v	2	1.39222e-05
P62633	CNBP	HUMAN	14	n_36_v	2	1.39222e-05
Q96AE4	FUBP1	HUMAN	17	n_36_v	3	2.87718e-05
Q15233	NONO	HUMAN	23	n_36_v	5	3.26453e-05
852-2750	NSP3	CVHOC	20	n_36_v	4	3.3968e-05
P23246	SFPQ	HUMAN	36	n_36_v	10	3.98033e-05
O00567	NOP56	HUMAN	9	n_36_v	1	6.0345e-05
P23588	EIF4B	HUMAN	9	n_36_v	1	6.0345e-05
Q01085	TIAL1	HUMAN	9	n_36_v	1	6.0345e-05
Q8IWR0	ZC3H7A	HUMAN	9	n_36_v	1	6.0345e-05
Q92499	DDX1	HUMAN	9	n_36_v	1	6.0345e-05
Q9Y2T7	YBX2	HUMAN	9	n_36_v	1	6.0345e-05
P27635;Q96L21	RPL10	HUMAN	16	n_36_v	3	9.42613e-05
P31942	HNRNPH3	HUMAN	16	n_36_v	3	9.42613e-05
P38159;O75526;Q8N7X1	RBMX	HUMAN	12	n_36_v	2	0.000242043
Q9BZE1	MRPL37	HUMAN	12	n_36_v	2	0.000242043
Q9Y2W1	THRAP3	HUMAN	12	n_36_v	2	0.000242043
P31943	HNRNPH1	HUMAN	36	n_36_v	11	0.000251972
Q12905	ILF2	HUMAN	15	n_36_v	3	0.000315933
Q8NC51	SERBP1	HUMAN	15	n_36_v	3	0.000315933
O15371	EIF3D	HUMAN	8	n_36_v	1	0.000315933
O75822	EIF3J	HUMAN	8	n_36_v	1	0.000315933
P55795	HNRNPH2	HUMAN	8	n_36_v	1	0.000315933
P62841	RPS15	HUMAN	8	n_36_v	1	0.000315933
Q13283	G3BP1	HUMAN	8	n_36_v	1	0.000315933
Q15056	EIF4H	HUMAN	8	n_36_v	1	0.000315933
Q92804	TAF15	HUMAN	8	n_36_v	1	0.000315933
Q9P0M9	MRPL27	HUMAN	8	n_36_v	1	0.000315933
P62241	RPS8	HUMAN	41	n_36_v	14	0.000833522
P22087	FBL	HUMAN	11	n_36_v	2	0.000866452
Q07955	SRSF1	HUMAN	14	n_36_v	3	0.000951199
Q8WXF1	PSPC1	HUMAN	14	n_36_v	3	0.000951199
Q13148	TARDBP	HUMAN	19	n_36_v	5	0.00158295
P13010	XRCC5	HUMAN	7	n_36_v	1	0.00159274
Q04637;O43432	EIF4G1	HUMAN	7	n_36_v	1	0.00159274
Q15084	PDIA6	HUMAN	7	n_36_v	1	0.00159274
Q15424	SAFB	HUMAN	7	n_36_v	1	0.00159274
Q4G0J3	LARP7	HUMAN	7	n_36_v	1	0.00159274
Q8N1G4	LRRC47	HUMAN	7	n_36_v	1	0.00159274
Q9NVS2	MRPS18A	HUMAN	7	n_36_v	1	0.00159274
Q9UHX1	PUF60	HUMAN	7	n_36_v	1	0.00159274
Q15365	PCBP1	HUMAN	16	n_36_v	4	0.00209765
P62937	PPIA	HUMAN	13	n_36_v	3	0.00275005
P63244	GNB2L1	HUMAN	10	n_36_v	2	0.00287992
Q13243	SRSF5	HUMAN	10	n_36_v	2	0.00287992
P61247	RPS3A	HUMAN	27	n_36_v	9	0.00515801
P26368	U2AF2	HUMAN	6	n_36_v	1	0.00717019
P39019	RPS19	HUMAN	6	n_36_v	1	0.00717019
Q14671	PUM1	HUMAN	6	n_36_v	1	0.00717019
Q86TB9	PATL1	HUMAN	6	n_36_v	1	0.00717019
Q86UE4	MTDH	HUMAN	6	n_36_v	1	0.00717019
Q96AG4	LRRC59	HUMAN	6	n_36_v	1	0.00717019
Q9NWH9	SLTM	HUMAN	6	n_36_v	1	0.00717019
Q9NX24	NHP2	HUMAN	6	n_36_v	1	0.00717019
Q9UN86	G3BP2	HUMAN	6	n_36_v	1	0.00717019
Q9Y520	PRRC2C	HUMAN	6	n_36_v	1	0.00717019
Q07065	CKAP4	HUMAN	12	n_36_v	3	0.00728095
Q13151	HNRNPA0	HUMAN	12	n_36_v	3	0.00728095
P67809	YBX1	HUMAN	17	n_36_v	5	0.00793554
Q01844	EWSR1	HUMAN	9	n_36_v	2	0.00900451
Q16629	SRSF7	HUMAN	14	n_36_v	4	0.0127397
P23396	RPS3	HUMAN	16	n_36_v	5	0.0180739
P84103	SRSF3	HUMAN	16	n_36_v	5	0.0180739
P12956	XRCC6	HUMAN	11	n_36_v	3	0.0193173
P16989	YBX3	HUMAN	11	n_36_v	3	0.0193173
P62750	RPL23A	HUMAN	11	n_36_v	3	0.0193173
O95758	PTBP3	HUMAN	8	n_36_v	2	0.0255981
Q15637	SF1	HUMAN	8	n_36_v	2	0.0255981
Q99575	POP1	HUMAN	8	n_36_v	2	0.0255981
Q13263	TRIM28	HUMAN	13	n_36_v	4	0.0255981
O75494;Q8WXF0	SRSF10	HUMAN	5	n_36_v	1	0.0255981
O75533	SF3B1	HUMAN	5	n_36_v	1	0.0255981
P10599	TXN	HUMAN	5	n_36_v	1	0.0255981
P31483	TIA1	HUMAN	5	n_36_v	1	0.0255981
P46783;Q9NQ39	RPS10	HUMAN	5	n_36_v	1	0.0255981
P51114	FXR1	HUMAN	5	n_36_v	1	0.0255981
P51116	FXR2	HUMAN	5	n_36_v	1	0.0255981
Q00577	PURA	HUMAN	5	n_36_v	1	0.0255981
Q13084	MRPL28	HUMAN	5	n_36_v	1	0.0255981
Q14151	SAFB2	HUMAN	5	n_36_v	1	0.0255981
Q14157	UBAP2L	HUMAN	5	n_36_v	1	0.0255981
Q80872	2a	CVHOC	5	n_36_v	1	0.0255981
Q8TDD1	DDX54	HUMAN	5	n_36_v	1	0.0255981
Q9H6T0;Q6NXG1	ESRP2	HUMAN	5	n_36_v	1	0.0255981
Q9HD20	ATP13A1	HUMAN	5	n_36_v	1	0.0255981
Q9Y3I0	RTCB	HUMAN	5	n_36_v	1	0.0255981
Q9Y3Y2	CHTOP	HUMAN	5	n_36_v	1	0.0255981
Q9Y5W8	SNX13	HUMAN	5	n_36_v	1	0.0255981
Q92841	DDX17	HUMAN	17	n_36_v	6	0.0396193
Q8WWM7	ATXN2L	HUMAN	10	n_36_v	3	0.0426833
Q04837	SSBP1	HUMAN	12	n_36_v	4	0.0575797
Q07666;Q5VWX1	KHDRBS1	HUMAN	12	n_36_v	4	0.0575797
O00571	DDX3X	HUMAN	7	n_36_v	2	0.0664173
P08708	RPS17	HUMAN	7	n_36_v	2	0.0664173
P35637	FUS	HUMAN	7	n_36_v	2	0.0664173
Q5BKZ1	ZNF326	HUMAN	7	n_36_v	2	0.0664173
P62854;Q5JNZ5	RPS26	HUMAN	14	n_36_v	5	0.0664173
Q96PK6	RBM14	HUMAN	14	n_36_v	5	0.0664173
Q9P2E9	RRBP1	HUMAN	16	n_36_v	6	0.0736553
P83731	RPL24	HUMAN	18	n_36_v	7	0.0781739
P47914	RPL29	HUMAN	22	n_36_v	9	0.0783417
O43251;Q9NWB1;A6NFN3	RBFOX2	HUMAN	4	n_36_v	1	0.0783417
O43823	AKAP8	HUMAN	4	n_36_v	1	0.0783417
O76094	SRP72	HUMAN	4	n_36_v	1	0.0783417
P0DMV9;P0DMV8	HSPA1B	HUMAN	4	n_36_v	1	0.0783417
P17987	TCP1	HUMAN	4	n_36_v	1	0.0783417
P19525	EIF2AK2	HUMAN	4	n_36_v	1	0.0783417
P26641	EEF1G	HUMAN	4	n_36_v	1	0.0783417
P62136	PPP1CA	HUMAN	4	n_36_v	1	0.0783417
Q14694	USP10	HUMAN	4	n_36_v	1	0.0783417
Q15434	RBMS2	HUMAN	4	n_36_v	1	0.0783417
Q5T6F2	UBAP2	HUMAN	4	n_36_v	1	0.0783417
Q71RC2	LARP4	HUMAN	4	n_36_v	1	0.0783417
Q7Z2W9	MRPL21	HUMAN	4	n_36_v	1	0.0783417
Q8IUX4;Q9NRW3;Q9HC16;Q96AK3	APOBEC3F	HUMAN	4	n_36_v	1	0.0783417
Q8NCA5;Q52LJ0	FAM98A	HUMAN	4	n_36_v	1	0.0783417
Q8WVM0	TFB1M	HUMAN	4	n_36_v	1	0.0783417
Q92615	LARP4B	HUMAN	4	n_36_v	1	0.0783417
Q92736	RYR2	HUMAN	4	n_36_v	1	0.0783417
Q99700	ATXN2	HUMAN	4	n_36_v	1	0.0783417
Q9BSJ8	ESYT1	HUMAN	4	n_36_v	1	0.0783417
Q9BVP2	GNL3	HUMAN	4	n_36_v	1	0.0783417
Q9BWF3;Q9BQ04	RBM4	HUMAN	4	n_36_v	1	0.0783417
Q9BY44	EIF2A	HUMAN	4	n_36_v	1	0.0783417
Q9BYD3	MRPL4	HUMAN	4	n_36_v	1	0.0783417
Q9BZE4	GTPBP4	HUMAN	4	n_36_v	1	0.0783417
Q9H7E9	C8orf33	HUMAN	4	n_36_v	1	0.0783417
Q9NUL5	C19orf66	HUMAN	4	n_36_v	1	0.0783417
Q9NWU5	MRPL22	HUMAN	4	n_36_v	1	0.0783417
Q9P015	MRPL15	HUMAN	4	n_36_v	1	0.0783417
Q9Y2X3	NOP58	HUMAN	4	n_36_v	1	0.0783417
P62847	RPS24	HUMAN	9	n_36_v	3	0.0810881
P07437	TUBB	HUMAN	11	n_36_v	4	0.0969651
P27816	MAP4	HUMAN	11	n_36_v	4	0.0969651
P62263	RPS14	HUMAN	11	n_36_v	4	0.0969651

### Sheet: OC43-sgRNA-vs-noprobe-48hpi
Protein IDs	gname	species	target	type	background	adj.p
P33469	N	CVHOC	359	n_48_v	38	2.6639e-117
Q96I24	FUBP3	HUMAN	71	n_48_v	3	1.26329e-47
Q92945	KHSRP	HUMAN	86	n_48_v	5	5.77506e-47
O43390	HNRNPR	HUMAN	76	n_48_v	4	1.29336e-44
P51991	HNRNPA3	HUMAN	44	n_48_v	1	2.36639e-41
O60506	SYNCRIP	HUMAN	87	n_48_v	7	4.24247e-37
P22626	HNRNPA2B1	HUMAN	86	n_48_v	7	2.23354e-36
Q00341	HDLBP	HUMAN	50	n_48_v	2	2.5898e-35
Q9HCE1	MOV10	HUMAN	37	n_48_v	1	1.92358e-32
P14866	HNRNPL	HUMAN	46	n_48_v	2	4.35288e-31
Q7KZF4	SND1	HUMAN	64	n_48_v	6	4.39791e-24
Q00839	HNRNPU	HUMAN	72	n_48_v	8	9.01673e-23
Q12906	ILF3	HUMAN	36	n_48_v	2	4.23348e-21
Q15717;Q12926;P26378	ELAVL1	HUMAN	36	n_48_v	2	4.23348e-21
Q14103	HNRNPD	HUMAN	35	n_48_v	2	3.55608e-20
P52272	HNRNPM	HUMAN	61	n_48_v	7	8.02227e-19
Q9NZB2;Q5T035	FAM120A	HUMAN	33	n_48_v	2	2.3396e-18
P43243	MATR3	HUMAN	39	n_48_v	3	5.75147e-18
P61978	HNRNPK	HUMAN	63	n_48_v	8	2.36009e-17
P31943	HNRNPH1	HUMAN	53	n_48_v	6	8.88524e-17
Q7Z2W4	ZC3HAV1	HUMAN	22	n_48_v	1	3.15196e-15
Q96EP5	DAZAP1	HUMAN	22	n_48_v	1	3.15196e-15
O75534	CSDE1	HUMAN	21	n_48_v	1	3.37075e-14
P09651;Q32P51	HNRNPA1	HUMAN	53	n_48_v	7	4.0852e-14
P26599	PTBP1	HUMAN	43	n_48_v	5	1.913e-13
A0AV96;Q8TBY0;Q9NQ94	RBM47	HUMAN	27	n_48_v	2	2.67515e-13
Q99729	HNRNPAB	HUMAN	27	n_48_v	2	2.67515e-13
P38159;O75526;Q8N7X1	RBMX	HUMAN	20	n_48_v	1	2.67515e-13
Q07955	SRSF1	HUMAN	20	n_48_v	1	2.67515e-13
Q8N163	CCAR2	HUMAN	20	n_48_v	1	2.67515e-13
Q9BYK8	HELZ2	HUMAN	20	n_48_v	1	2.67515e-13
P36334	S	CVHOC	19	n_48_v	1	2.64696e-12
P17844	DDX5	HUMAN	31	n_48_v	3	4.58057e-12
Q15233	NONO	HUMAN	31	n_48_v	3	4.58057e-12
P11940;Q9H361;Q96DU9	PABPC1	HUMAN	25	n_48_v	2	9.97922e-12
Q1KMD3	HNRNPUL2	HUMAN	25	n_48_v	2	9.97922e-12
P42704;Q9NP80	LRPPRC	HUMAN	117	n_48_v	28	4.87834e-11
Q9UKM9	RALY	HUMAN	24	n_48_v	2	5.99161e-11
P52597	HNRNPF	HUMAN	34	n_48_v	4	7.61763e-11
P07910;O60812;B2RXH8;P0DMR1;B7ZW38;Q86SE5	HNRNPC	HUMAN	88	n_48_v	19	1.17612e-10
P12956	XRCC6	HUMAN	17	n_48_v	1	1.85934e-10
Q14152	EIF3A	HUMAN	16	n_48_v	1	1.59126e-09
Q08211	DHX9	HUMAN	31	n_48_v	4	4.94997e-09
P31942	HNRNPH3	HUMAN	21	n_48_v	2	1.01435e-08
Q96AE4	FUBP1	HUMAN	21	n_48_v	2	1.01435e-08
Q92900	UPF1	HUMAN	15	n_48_v	1	1.1782e-08
Q9BZE1	MRPL37	HUMAN	15	n_48_v	1	1.1782e-08
Q07666;Q5VWX1	KHDRBS1	HUMAN	14	n_48_v	1	8.64393e-08
Q8WXF1	PSPC1	HUMAN	14	n_48_v	1	8.64393e-08
Q92879;O95319	CELF1	HUMAN	14	n_48_v	1	8.64393e-08
Q9P2E9	RRBP1	HUMAN	32	n_48_v	5	2.23336e-07
Q6PKG0	LARP1	HUMAN	28	n_48_v	4	2.23336e-07
P62633	CNBP	HUMAN	19	n_48_v	2	2.37739e-07
P98179	RBM3	HUMAN	13	n_48_v	1	5.8625e-07
Q01455	M	CVHOC	27	n_48_v	4	7.50562e-07
P13645;CON__P13645;CON__P08730-1;Q7Z3Y7;CON__Q7Z3Y7;CON__Q148H6;CON__Q2M2I5;Q7Z3Z0;Q7Z3Y8;CON__Q7Z3Z0;CON__Q7Z3Y8;Q2M2I5;CON__REFSEQ:XP_986630;CON__O76014;CON__Q7Z3Y9;CON__Q14525;CON__Q9UE12;CON__O76015;CON__Q14532;CON__A2A5Y0;CON__Q497I4;CON__Q15323;CON__Q99456;CON__O76013;CON__A2AB72;O76014;Q92764;Q99456;O76015;Q14525;CON__Q92764;Q15323;O76013;Q14532;Q7Z3Y9	KRT10	HUMAN	22	n_48_v	3	2.25623e-06
Q13148	TARDBP	HUMAN	22	n_48_v	3	2.25623e-06
P13010	XRCC5	HUMAN	12	n_48_v	1	3.38612e-06
P26368	U2AF2	HUMAN	12	n_48_v	1	3.38612e-06
P62937	PPIA	HUMAN	12	n_48_v	1	3.38612e-06
Q00577	PURA	HUMAN	12	n_48_v	1	3.38612e-06
Q14011	CIRBP	HUMAN	12	n_48_v	1	3.38612e-06
Q8WWM7	ATXN2L	HUMAN	12	n_48_v	1	3.38612e-06
Q9Y6M1	IGF2BP2	HUMAN	12	n_48_v	1	3.38612e-06
Q96PK6	RBM14	HUMAN	17	n_48_v	2	4.41972e-06
P35637	FUS	HUMAN	11	n_48_v	1	1.94344e-05
Q01085	TIAL1	HUMAN	11	n_48_v	1	1.94344e-05
Q13310	PABPC4	HUMAN	11	n_48_v	1	1.94344e-05
Q92499	DDX1	HUMAN	11	n_48_v	1	1.94344e-05
Q96T37	RBM15	HUMAN	11	n_48_v	1	1.94344e-05
Q9BUJ2	HNRNPUL1	HUMAN	11	n_48_v	1	1.94344e-05
P61247	RPS3A	HUMAN	31	n_48_v	6	2.44612e-05
O00425;Q9NZI8	IGF2BP3	HUMAN	15	n_48_v	2	7.0748e-05
Q13283	G3BP1	HUMAN	15	n_48_v	2	7.0748e-05
Q5T653	MRPL2	HUMAN	15	n_48_v	2	7.0748e-05
P23246	SFPQ	HUMAN	33	n_48_v	7	8.05979e-05
Q99613;B5ME19	EIF3C	HUMAN	10	n_48_v	1	0.000100337
P55795	HNRNPH2	HUMAN	10	n_48_v	1	0.000100337
Q01844	EWSR1	HUMAN	10	n_48_v	1	0.000100337
Q15637	SF1	HUMAN	10	n_48_v	1	0.000100337
Q9H0D6	XRN2	HUMAN	10	n_48_v	1	0.000100337
P19338	NCL	HUMAN	83	n_48_v	25	0.000193584
O14979	HNRNPDL	HUMAN	18	n_48_v	3	0.000238381
P62841	RPS15	HUMAN	14	n_48_v	2	0.000249071
852-2750	NSP3	CVHOC	21	n_48_v	4	0.000457842
O60832	DKC1	HUMAN	9	n_48_v	1	0.000458369
O75494;Q8WXF0	SRSF10	HUMAN	9	n_48_v	1	0.000458369
P35579;P35749	MYH9	HUMAN	9	n_48_v	1	0.000458369
P48634	PRRC2A	HUMAN	9	n_48_v	1	0.000458369
P51114	FXR1	HUMAN	9	n_48_v	1	0.000458369
Q15056	EIF4H	HUMAN	9	n_48_v	1	0.000458369
Q15424	SAFB	HUMAN	9	n_48_v	1	0.000458369
Q4G0J3	LARP7	HUMAN	9	n_48_v	1	0.000458369
Q8IWR0	ZC3H7A	HUMAN	9	n_48_v	1	0.000458369
Q9NVS2	MRPS18A	HUMAN	9	n_48_v	1	0.000458369
Q9UN86	G3BP2	HUMAN	9	n_48_v	1	0.000458369
Q12905	ILF2	HUMAN	17	n_48_v	3	0.000632255
Q86V81	ALYREF	HUMAN	17	n_48_v	3	0.000632255
P49207	RPL34	HUMAN	13	n_48_v	2	0.000767795
Q13151	HNRNPA0	HUMAN	13	n_48_v	2	0.000767795
Q9Y2W1	THRAP3	HUMAN	13	n_48_v	2	0.000767795
P84103	SRSF3	HUMAN	16	n_48_v	3	0.00180709
O15371	EIF3D	HUMAN	8	n_48_v	1	0.00197629
P19525	EIF2AK2	HUMAN	8	n_48_v	1	0.00197629
P25398	RPS12	HUMAN	8	n_48_v	1	0.00197629
P46783;Q9NQ39	RPS10	HUMAN	8	n_48_v	1	0.00197629
Q92804	TAF15	HUMAN	8	n_48_v	1	0.00197629
Q9H6T0;Q6NXG1	ESRP2	HUMAN	8	n_48_v	1	0.00197629
Q9NWH9	SLTM	HUMAN	8	n_48_v	1	0.00197629
Q9Y2T7	YBX2	HUMAN	8	n_48_v	1	0.00197629
O95758	PTBP3	HUMAN	12	n_48_v	2	0.00238199
P62995	TRA2B	HUMAN	12	n_48_v	2	0.00238199
Q13243	SRSF5	HUMAN	12	n_48_v	2	0.00238199
Q16629	SRSF7	HUMAN	19	n_48_v	4	0.00242418
P27635;Q96L21	RPL10	HUMAN	18	n_48_v	4	0.00593278
Q8NC51	SERBP1	HUMAN	18	n_48_v	4	0.00593278
O00571	DDX3X	HUMAN	11	n_48_v	2	0.00738298
P55265	ADAR	HUMAN	11	n_48_v	2	0.00738298
O75822	EIF3J	HUMAN	7	n_48_v	1	0.00747291
P51116	FXR2	HUMAN	7	n_48_v	1	0.00747291
P62277	RPS13	HUMAN	7	n_48_v	1	0.00747291
Q06787	FMR1	HUMAN	7	n_48_v	1	0.00747291
Q13084	MRPL28	HUMAN	7	n_48_v	1	0.00747291
Q14151	SAFB2	HUMAN	7	n_48_v	1	0.00747291
Q14694	USP10	HUMAN	7	n_48_v	1	0.00747291
Q99575	POP1	HUMAN	7	n_48_v	1	0.00747291
Q9P0M9	MRPL27	HUMAN	7	n_48_v	1	0.00747291
Q9UGR2	ZC3H7B	HUMAN	7	n_48_v	1	0.00747291
Q9UHX1	PUF60	HUMAN	7	n_48_v	1	0.00747291
Q9Y3I0	RTCB	HUMAN	7	n_48_v	1	0.00747291
Q04837	SSBP1	HUMAN	14	n_48_v	3	0.0105639
Q6P2Q9	PRPF8	HUMAN	20	n_48_v	5	0.0127805
Q9GZT3	SLIRP	HUMAN	10	n_48_v	2	0.0196762
O43143	DHX15	HUMAN	13	n_48_v	3	0.0254007
Q14258	TRIM25	HUMAN	13	n_48_v	3	0.0254007
P67809	YBX1	HUMAN	30	n_48_v	9	0.0254007
Q04637;O43432	EIF4G1	HUMAN	6	n_48_v	1	0.0254007
Q13263	TRIM28	HUMAN	6	n_48_v	1	0.0254007
Q13838	DDX39B	HUMAN	6	n_48_v	1	0.0254007
Q14671	PUM1	HUMAN	6	n_48_v	1	0.0254007
Q15149	PLEC	HUMAN	6	n_48_v	1	0.0254007
Q86UE4	MTDH	HUMAN	6	n_48_v	1	0.0254007
Q8IUX4;Q9NRW3;Q9HC16;Q96AK3	APOBEC3F	HUMAN	6	n_48_v	1	0.0254007
Q92615	LARP4B	HUMAN	6	n_48_v	1	0.0254007
Q96EY7	PTCD3	HUMAN	6	n_48_v	1	0.0254007
Q96KR1	ZFR	HUMAN	6	n_48_v	1	0.0254007
Q99700	ATXN2	HUMAN	6	n_48_v	1	0.0254007
Q9BYD3	MRPL4	HUMAN	6	n_48_v	1	0.0254007
Q9BZE4	GTPBP4	HUMAN	6	n_48_v	1	0.0254007
Q9H3K6	BOLA2	HUMAN	6	n_48_v	1	0.0254007
Q9NUL5	C19orf66	HUMAN	6	n_48_v	1	0.0254007
Q9NX24	NHP2	HUMAN	6	n_48_v	1	0.0254007
Q9Y3Y2	CHTOP	HUMAN	6	n_48_v	1	0.0254007
P23588	EIF4B	HUMAN	9	n_48_v	2	0.0468173
P62888	RPL30	HUMAN	9	n_48_v	2	0.0468173
Q6ZNB6	NFXL1	HUMAN	12	n_48_v	3	0.0524603
O00567	NOP56	HUMAN	5	n_48_v	1	0.0767794
P09327	VIL1	HUMAN	5	n_48_v	1	0.0767794
P17931	LGALS3	HUMAN	5	n_48_v	1	0.0767794
P39019	RPS19	HUMAN	5	n_48_v	1	0.0767794
Q05639	EEF1A2	HUMAN	5	n_48_v	1	0.0767794
Q13435	SF3B2	HUMAN	5	n_48_v	1	0.0767794
Q14697	GANAB	HUMAN	5	n_48_v	1	0.0767794
Q80872	2a	CVHOC	5	n_48_v	1	0.0767794
Q86TB9	PATL1	HUMAN	5	n_48_v	1	0.0767794
Q8IY67	RAVER1	HUMAN	5	n_48_v	1	0.0767794
Q8N983	MRPL43	HUMAN	5	n_48_v	1	0.0767794
Q8NCA5;Q52LJ0	FAM98A	HUMAN	5	n_48_v	1	0.0767794
Q8NE71	ABCF1	HUMAN	5	n_48_v	1	0.0767794
Q8WVV9	HNRNPLL	HUMAN	5	n_48_v	1	0.0767794
Q969S3	ZNF622	HUMAN	5	n_48_v	1	0.0767794
Q96AG4	LRRC59	HUMAN	5	n_48_v	1	0.0767794
Q96GC5	MRPL48	HUMAN	5	n_48_v	1	0.0767794
Q96QR8;Q9UJV8	PURB	HUMAN	5	n_48_v	1	0.0767794
Q9BY44	EIF2A	HUMAN	5	n_48_v	1	0.0767794
Q9BYN8	MRPS26	HUMAN	5	n_48_v	1	0.0767794
Q9H0J9	PARP12	HUMAN	5	n_48_v	1	0.0767794
Q9Y3D9	MRPS23	HUMAN	5	n_48_v	1	0.0767794
Q9Y520	PRRC2C	HUMAN	5	n_48_v	1	0.0767794
P62917	RPL8	HUMAN	59	n_48_v	22	0.0900214
P08621	SNRNP70	HUMAN	8	n_48_v	2	0.0998139
P63244	GNB2L1	HUMAN	8	n_48_v	2	0.0998139
Q5BKZ1	ZNF326	HUMAN	8	n_48_v	2	0.0998139
Q86U42;A6NDY0	PABPN1	HUMAN	8	n_48_v	2	0.0998139
Q9BYD1	MRPL13	HUMAN	8	n_48_v	2	0.0998139
