## Supplemental Tables for "The SARS-CoV-2 RNA interactome": TableS5_Related to Figure 2E_HCoV-OC43-RNA-vs-uninfected.xlsx

### Sheet: gRNA-vs-uninfected-OC43-36hpi
Protein IDs	gname	species	target	type	background	adj.p
P43243	MATR3	HUMAN	57	g_36_m	4	4.55519e-19
Q9HCE1	MOV10	HUMAN	26	g_36_m	1	5.50414e-15
P14866	HNRNPL	HUMAN	59	g_36_m	6	6.17373e-13
Q12906	ILF3	HUMAN	39	g_36_m	3	2.20863e-12
P11940;Q9H361;Q96DU9	PABPC1	HUMAN	22	g_36_m	1	9.19058e-12
Q9P2E9	RRBP1	HUMAN	22	g_36_m	1	9.19058e-12
Q8N163	CCAR2	HUMAN	20	g_36_m	1	4.35175e-10
Q9BZE1	MRPL37	HUMAN	17	g_36_m	1	1.09964e-07
P17844	DDX5	HUMAN	30	g_36_m	3	2.42626e-07
Q9NVS2	MRPS18A	HUMAN	16	g_36_m	1	5.24488e-07
Q9NZB2;Q5T035	FAM120A	HUMAN	23	g_36_m	2	5.84342e-07
Q9UKM9	RALY	HUMAN	29	g_36_m	3	6.25472e-07
Q92879;O95319	CELF1	HUMAN	15	g_36_m	1	2.27405e-06
Q14258	TRIM25	HUMAN	14	g_36_m	1	1.12161e-05
Q00341	HDLBP	HUMAN	26	g_36_m	3	1.66894e-05
Q96PK6	RBM14	HUMAN	20	g_36_m	2	2.2467e-05
Q13084	MRPL28	HUMAN	13	g_36_m	1	4.60693e-05
Q1KMD3	HNRNPUL2	HUMAN	24	g_36_m	3	0.000121002
Q15717;Q12926;P26378	ELAVL1	HUMAN	38	g_36_m	6	0.000146127
P48634	PRRC2A	HUMAN	12	g_36_m	1	0.000146127
P55795	HNRNPH2	HUMAN	12	g_36_m	1	0.000146127
P62277	RPS13	HUMAN	12	g_36_m	1	0.000146127
Q15084	PDIA6	HUMAN	12	g_36_m	1	0.000146127
Q8WXF1	PSPC1	HUMAN	12	g_36_m	1	0.000146127
Q92499	DDX1	HUMAN	12	g_36_m	1	0.000146127
O00425;Q9NZI8	IGF2BP3	HUMAN	17	g_36_m	2	0.000480743
Q96I24	FUBP3	HUMAN	49	g_36_m	9	0.000480743
O95758	PTBP3	HUMAN	11	g_36_m	1	0.000480743
Q14671	PUM1	HUMAN	11	g_36_m	1	0.000480743
Q96EP5	DAZAP1	HUMAN	11	g_36_m	1	0.000480743
Q9BYD1	MRPL13	HUMAN	11	g_36_m	1	0.000480743
Q9BYK8	HELZ2	HUMAN	11	g_36_m	1	0.000480743
Q9P015	MRPL15	HUMAN	11	g_36_m	1	0.000480743
Q12905	ILF2	HUMAN	16	g_36_m	2	0.00118885
P27635;Q96L21	RPL10	HUMAN	21	g_36_m	3	0.00119892
P22087	FBL	HUMAN	10	g_36_m	1	0.00163616
P25398	RPS12	HUMAN	10	g_36_m	1	0.00163616
P31483	TIA1	HUMAN	10	g_36_m	1	0.00163616
Q9NWH9	SLTM	HUMAN	10	g_36_m	1	0.00163616
P62633	CNBP	HUMAN	15	g_36_m	2	0.002754
Q13151	HNRNPA0	HUMAN	15	g_36_m	2	0.002754
Q96AE4	FUBP1	HUMAN	15	g_36_m	2	0.002754
A0AV96;Q8TBY0;Q9NQ94	RBM47	HUMAN	28	g_36_m	5	0.00490821
P08621	SNRNP70	HUMAN	9	g_36_m	1	0.00492336
Q96T37	RBM15	HUMAN	9	g_36_m	1	0.00492336
Q9NZ01	TECR	HUMAN	9	g_36_m	1	0.00492336
Q9P0M9	MRPL27	HUMAN	9	g_36_m	1	0.00492336
Q9Y383;Q9NQ29	LUC7L2	HUMAN	9	g_36_m	1	0.00492336
P98179	RBM3	HUMAN	14	g_36_m	2	0.00638141
Q5T653	MRPL2	HUMAN	18	g_36_m	3	0.0110706
P16989	YBX3	HUMAN	13	g_36_m	2	0.0135665
Q07666;Q5VWX1	KHDRBS1	HUMAN	13	g_36_m	2	0.0135665
Q9BUJ2	HNRNPUL1	HUMAN	13	g_36_m	2	0.0135665
P13010	XRCC5	HUMAN	8	g_36_m	1	0.0135665
Q13243	SRSF5	HUMAN	8	g_36_m	1	0.0135665
Q15056	EIF4H	HUMAN	8	g_36_m	1	0.0135665
Q9BRJ2	MRPL45	HUMAN	8	g_36_m	1	0.0135665
Q9H0D6	XRN2	HUMAN	8	g_36_m	1	0.0135665
Q9Y2W1	THRAP3	HUMAN	8	g_36_m	1	0.0135665
P23246	SFPQ	HUMAN	33	g_36_m	7	0.0223134
Q13310	PABPC4	HUMAN	12	g_36_m	2	0.0306957
Q15637	SF1	HUMAN	12	g_36_m	2	0.0306957
P61978	HNRNPK	HUMAN	65	g_36_m	16	0.033322
Q15233	NONO	HUMAN	28	g_36_m	6	0.0367168
Q7KZF4	SND1	HUMAN	16	g_36_m	3	0.0367168
Q13501	SQSTM1	HUMAN	7	g_36_m	1	0.0367168
Q9BY77	POLDIP3	HUMAN	7	g_36_m	1	0.0367168

### Sheet: sgRNA-vs-uninfected-OC43-36hpi
Protein IDs	gname	species	target	type	background	adj.p
Q7KZF4	SND1	HUMAN	57	s_36_m	1	1.044e-48
Q00341	HDLBP	HUMAN	36	s_36_m	1	2.16476e-24
Q9HCE1	MOV10	HUMAN	24	s_36_m	1	1.06093e-12
P23246	SFPQ	HUMAN	36	s_36_m	3	9.51528e-10
P17844	DDX5	HUMAN	33	s_36_m	3	4.03062e-08
P43243	MATR3	HUMAN	39	s_36_m	4	4.16091e-08
Q7Z2W4	ZC3HAV1	HUMAN	18	s_36_m	1	5.29895e-08
Q96AE4	FUBP1	HUMAN	17	s_36_m	1	2.73996e-07
Q12906	ILF3	HUMAN	31	s_36_m	3	2.73996e-07
P14866	HNRNPL	HUMAN	42	s_36_m	5	4.15108e-07
Q96I24	FUBP3	HUMAN	42	s_36_m	5	4.15108e-07
Q92900	UPF1	HUMAN	16	s_36_m	1	8.83156e-07
Q9BYK8	HELZ2	HUMAN	16	s_36_m	1	8.83156e-07
Q9P2E9	RRBP1	HUMAN	16	s_36_m	1	8.83156e-07
Q9UKM9	RALY	HUMAN	23	s_36_m	2	1.27992e-06
P11940;Q9H361;Q96DU9	PABPC1	HUMAN	29	s_36_m	3	1.67099e-06
P61247	RPS3A	HUMAN	27	s_36_m	3	1.41657e-05
Q08211	DHX9	HUMAN	27	s_36_m	3	1.41657e-05
Q1KMD3	HNRNPUL2	HUMAN	14	s_36_m	1	1.56782e-05
Q8WXF1	PSPC1	HUMAN	14	s_36_m	1	1.56782e-05
Q92879;O95319	CELF1	HUMAN	14	s_36_m	1	1.56782e-05
Q86V81	ALYREF	HUMAN	19	s_36_m	2	0.000129488
Q9NZB2;Q5T035	FAM120A	HUMAN	19	s_36_m	2	0.000129488
P61978	HNRNPK	HUMAN	66	s_36_m	12	0.000204225
O75534	CSDE1	HUMAN	24	s_36_m	3	0.000231987
Q07065	CKAP4	HUMAN	12	s_36_m	1	0.000243461
Q8N163	CCAR2	HUMAN	12	s_36_m	1	0.000243461
Q9BZE1	MRPL37	HUMAN	12	s_36_m	1	0.000243461
P22087	FBL	HUMAN	11	s_36_m	1	0.000901164
Q13310	PABPC4	HUMAN	11	s_36_m	1	0.000901164
Q99613;B5ME19	EIF3C	HUMAN	11	s_36_m	1	0.000901164
Q15717;Q12926;P26378	ELAVL1	HUMAN	40	s_36_m	7	0.00204604
P26599	PTBP1	HUMAN	61	s_36_m	12	0.00219125
Q8WWM7	ATXN2L	HUMAN	10	s_36_m	1	0.0031196
P62995	TRA2B	HUMAN	15	s_36_m	2	0.00620932
P23588	EIF4B	HUMAN	9	s_36_m	1	0.00904734
Q01085	TIAL1	HUMAN	9	s_36_m	1	0.00904734
Q01844	EWSR1	HUMAN	9	s_36_m	1	0.00904734
Q8IWR0	ZC3H7A	HUMAN	9	s_36_m	1	0.00904734
Q92499	DDX1	HUMAN	9	s_36_m	1	0.00904734
Q9Y2T7	YBX2	HUMAN	9	s_36_m	1	0.00904734
O00425;Q9NZI8	IGF2BP3	HUMAN	14	s_36_m	2	0.0132162
Q15233	NONO	HUMAN	23	s_36_m	4	0.0172307
O60506	SYNCRIP	HUMAN	97	s_36_m	23	0.0215821
A0AV96;Q8TBY0;Q9NQ94	RBM47	HUMAN	31	s_36_m	6	0.0215821
O15371	EIF3D	HUMAN	8	s_36_m	1	0.0215821
O75822	EIF3J	HUMAN	8	s_36_m	1	0.0215821
O95758	PTBP3	HUMAN	8	s_36_m	1	0.0215821
P55795	HNRNPH2	HUMAN	8	s_36_m	1	0.0215821
P62841	RPS15	HUMAN	8	s_36_m	1	0.0215821
Q15056	EIF4H	HUMAN	8	s_36_m	1	0.0215821
Q15637	SF1	HUMAN	8	s_36_m	1	0.0215821
Q92804	TAF15	HUMAN	8	s_36_m	1	0.0215821
Q99575	POP1	HUMAN	8	s_36_m	1	0.0215821
Q9P0M9	MRPL27	HUMAN	8	s_36_m	1	0.0215821
Q14011	CIRBP	HUMAN	13	s_36_m	2	0.023438
Q96EP5	DAZAP1	HUMAN	13	s_36_m	2	0.023438
Q6PKG0	LARP1	HUMAN	26	s_36_m	5	0.0289244
Q07666;Q5VWX1	KHDRBS1	HUMAN	12	s_36_m	2	0.0492744
O00571	DDX3X	HUMAN	7	s_36_m	1	0.0492744
P08708	RPS17	HUMAN	7	s_36_m	1	0.0492744
P13010	XRCC5	HUMAN	7	s_36_m	1	0.0492744
Q04637;O43432	EIF4G1	HUMAN	7	s_36_m	1	0.0492744
Q15084	PDIA6	HUMAN	7	s_36_m	1	0.0492744
Q15424	SAFB	HUMAN	7	s_36_m	1	0.0492744
Q4G0J3	LARP7	HUMAN	7	s_36_m	1	0.0492744
Q5BKZ1	ZNF326	HUMAN	7	s_36_m	1	0.0492744
Q8N1G4	LRRC47	HUMAN	7	s_36_m	1	0.0492744
Q9NVS2	MRPS18A	HUMAN	7	s_36_m	1	0.0492744
Q9UHX1	PUF60	HUMAN	7	s_36_m	1	0.0492744
