## Supplemental Tables for "The SARS-CoV-2 RNA interactome": TableS6_Related to Figure 5B and 5C_Oligonucleotides.xlsx

### Sheet: Oligonucleotides
No	Name	5ʹ - Sequence - 3ʹ
Probe PCR and RT primers
1	SARS2-ProbeI_fwd	CTGATGAGGGAGAAACAT
2	SARS2-ProbeI_rev	TCCAAGGGTCTTTTAGCC
3	SARS2-ProbeII_fwd	TAGAAAACGATAGAAGTA
4	SARS2-ProbeII_rev	CTGGAGCGATTGTTATTG
5	OC43-ProbeI_fwd	TGTGAGAGATTCCCTTCG
6	OC43-ProbeI_rev	AATGAAGGTTTCTTGGTA
7	OC43-ProbeII_fwd	GTATTAGAGTTTCCCCTC
8	OC43-ProbeII_rev	TTTACCATGAGATTTAGC
9	rRNA_fwd	GAGGACTAGGAACAGACG
10	rRNA_rev	GACATCTAAATCTTCCAT
11	Biotin RT	/5BiotinTEG/CCTTGGCACCCGAGAATTCCA
qPCR primers
1	PARP12_fwd	CCTGGTCTATGGCACAACTAAA
2	PARP12_rev	GGGCCTGGAAACTTGGTATT
3	FUBP3_fwd	AATGGGAGGAGGCAGTATAGA
4	FUBP3_rev	GAATCCTCACACCAGCATCA
5	RPS9_fwd	CCTGGGCCTGAAGATAGAGG
6	RPS9_rev	TGCTTGCGGACCCTGATATG
7	ZC3HAV1_fwd	CAGGTTGACTCTCTCTGGAATG
8	ZC3HAV1_rev	GAGCCCAAATGGGCAATTAAC
9	EIF4H_fwd	TTCAGGGCGACATAGATGCT
10	EIF4H_rev	GCAATGTCCACACGAAGTGA
11	FAM120A_fwd	GGCGTCCAAGAGGAGTTATTT
12	FAM120A_rev	GAAGCAGCATAAGGAGGTCTG
13	FAM120C_fwd	TGCACTGCTAGGTAACCACA
14	FAM120C_rev	GTCACAGGGAGGAAGAACCA
15	SND1_fwd	TCAGCGAGGAAGCTACACTT
16	SND1_rev	TGTGCAGCCAGCCGATAAA
17	CELF1_fwd	CTACTCGGGTATCCAGCAATATG
18	CELF1_rev	TTCCAGCAGCACCAATACTC
19	TRIM25_fwd	CAGACCTTGAAGGAGGAGATTG
20	TRIM25_rev	GGGATGTAGACTGGCTTTGTT
21	RALY_fwd	CCTGACACAAACCCTACATCTC
22	RALY_rev	TGTCACTGGAGTACGCTCTAT
23	RPS3_fwd	GCAAGATGGCAGTGCAAATATC
24	RPS3_rev	GCTCCCGAGTAAGAAACTCATT
25	HDLBP_fwd	CAGGACCTGATCACCATCATT
26	HDLBP_rev	GGAGTCTTCCACCACATTATCC
27	SHFL_fwd	GGAGAAGTTTCATGGGAAGGT
28	SHFL_rev	GGGCATCCAGATCGTTACTTAG
29	CNBP_fwd	GCAGGGTTCTGTCAGTTCAT
30	CNBP_rev	TTCTTGCTTGCTCAGGACTATT
31	MATR3_fwd	TCTCAACCCAGTGCTTGATTAT
32	MATR3_rev	CATCCCTACACCTTTCTCCATC
33	UPF1_fwd	CTCAACAACCTGCGTGAGAG
34	UPF1_rev	CTGGTCATGGGTCTGGAAGT
35	G3BP1_fwd	CTCAGCCGCGTAGGTTGAAT
36	G3BP1_rev	AGACTGCATCTGCTGGCTTT
37	KHDRBS1_fwd	GATACCTTTGCCTCCACCTC
38	KHDRBS1_rev	CCCTTGACTCTGGCTGTAATAG
39	SYNCRIP_fwd	CGATACCATCGGACAGGATTTC
40	SYNCRIP_rev	ATGGGCTCTTCAGTACCATTTC
41	NONO_fwd	TGCCATAGTGCATCCCTTAC
42	NONO_rev	CAATGACTACAGCCCTCTCTAC
43	EIF3A_fwd	TGCCCAGCAAGCTTTCAAAT
44	EIF3A_rev	GCGCTGAATCTGCGATAAGT
45	MOV10_fwd	ATGGTGTGGATGTGGAAGTC
46	MOV10_rev	AGAGGTGAGTGAGGGTAACA
47	CSDE1_fwd	ATGTGGCAACTCTGAAGGATAA
48	CSDE1_rev	GGCTATCAACATCACCAGAGAA
49	EIF3D_fwd	GTGGAGGACGACATGGATAAG
50	EIF3D_rev	GTGCTCACAACGGACAATAAG
51	LARP1_fwd	GCTGCCTTAATGAGCGGAAA
52	LARP1_rev	AAGAAGGACCAGAAGCGGAA
53	18S_rRNA_fwd	CACGGACAGGATTGACAGATT
54	18S_rRNA_rev	GCCAGAGTCTCGTTCGTTATC
55	28S_rRNA_fwd	TTAGACCGTCGTGAGACAGG
56	28S_rRNA_rev	CCTCAGCCAAGCACATACAC
57	OC43_gRNA_fwd	CACTGTTGCTGGTGTTTCCA
58	OC43_gRNA_rev	GCGGCGTAACATATCATCCC
59	SARS-CoV-2_nsp12_fwd	CAGAGAGCTAGGTGTTGTAC
60	SARS-CoV-2_nsp12_rev	AAGCACGTAGTGCGTTTATC
61	SARS-CoV-2_N_fwd	GGCCAGAAGCTGGACTTCCC
62	SARS-CoV-2_N_rev	AGGATTGCGGGTGCCAATGT
